# Mapping the gene space at single-cell resolution with gene signal pattern analysis

**DOI:** 10.1101/2023.11.26.568492

**Authors:** Aarthi Venkat, Sam Leone, Scott E. Youlten, Eric Fagerberg, John Attanasio, Nikhil S. Joshi, Michael Perlmutter, Smita Krishnaswamy

## Abstract

In single-cell sequencing analysis, several computational methods have been developed to map the cellular state space, but little has been done to map or create embeddings of the gene space. Here, we formulate the gene embedding problem, design tasks with simulated single-cell data to evaluate representations, and establish ten relevant baselines. We then present a graph signal processing approach we call *gene signal pattern analysis* (GSPA) that learns rich gene representations from single-cell data using a dictionary of diffusion wavelets on the cell-cell graph. GSPA enables characterization of genes based on their patterning on the cellular manifold. It also captures how localized or diffuse the expression of a gene is, for which we present a score called the *gene localization score*. We motivate and demonstrate the efficacy of GSPA as a framework for a range of biological tasks, such as capturing gene coexpression modules, condition-specific enrichment, and perturbation-specific gene-gene interactions. Then, we showcase the broad utility of gene representations derived from GSPA, including for cell-cell communication (GSPA-LR), spatial transcriptomics (GSPA-multimodal), and patient response (GSPA-Pt) analysis.
