## Supplemental Table 1 for "Mapping the gene space at single-cell resolution with gene signal pattern analysis"

### Sheet: 1a_coexpression_ranks
dataset	graph	GSPA	Eigenscore(X, Gcell)	GSPA+QR	MAGIC(X)	Raw measurements	DiffusionEMD(X, Gcell)	GFMMD(X, Gcell)	siVAE	GAEatt(Ggene)	SIMBA	Node2Vec(Ggene)	GAEno-att(Ggene)
linear	knn_5_SNN	0	1	2	3	4	5	6	7	8	9	10	11
linear	knn_25_kNN	0	2	1	3	4	7	5	6	8	9	10	11
linear	knn_25_adaptive	1	0	2	3	4	6	5	7	8	9	10	11
linear	knn_15_SNN	1	0	2	3	4	7	5	6	8	9	10	11
linear	knn_15_adaptive_sqrt	2	1	0	3	4	5	6	7	8	10	9	11
linear	knn_5_adaptive	1	2	0	3	4	7	5	6	8	9	10	11
linear	knn_50_SNN_sqrt	1	3	0	2	4	6	5	7	8	10	9	11
linear	knn_5_adaptive_sqrt	2	1	0	3	4	5	6	7	8	10	9	11
linear	knn_15_kNN	1	0	2	3	4	7	5	6	8	9	10	11
linear	knn_50_kNN_sqrt	1	2	0	3	4	6	5	7	8	10	9	11
linear	knn_15_SNN_sqrt	2	1	0	3	4	6	5	7	8	10	9	11
linear	knn_15_kNN_sqrt	1	2	0	3	4	6	5	7	8	10	9	11
linear	knn_5_kNN	0	1	2	3	4	5	6	7	8	9	10	11
linear	knn_50_adaptive_sqrt	2	1	0	3	4	6	5	7	8	10	9	11
linear	knn_5_kNN_sqrt	2	1	0	3	4	5	6	7	8	10	9	11
linear	knn_25_SNN	0	2	1	3	4	7	5	6	8	9	10	11
linear	knn_25_adaptive_sqrt	2	1	0	3	4	5	6	7	8	10	9	11
linear	knn_50_SNN	1	3	0	2	4	7	5	6	8	9	10	11
linear	knn_50_kNN	1	2	0	3	4	7	5	6	8	9	10	11
linear	knn_25_SNN_sqrt	1	2	0	3	4	6	5	7	8	10	9	11
linear	knn_15_adaptive	1	0	2	3	4	6	5	7	8	9	10	11
linear	knn_25_kNN_sqrt	1	2	0	3	4	6	5	7	8	10	9	11
linear	knn_5_SNN_sqrt	2	1	0	3	4	5	6	7	8	10	9	11
linear	knn_50_adaptive	2	0	1	3	4	7	5	6	8	9	10	11
two_branches	knn_5_adaptive_sqrt	1	2	0	3	4	5	8	6	9	10	11	7
three_branches	knn_5_adaptive_sqrt	1	2	0	3	4	5	11	8	7	6	9	10

### Sheet: 1b_localization_ranks
	graph	GSPA+QR	GSPA	MAGIC(X)	GFMMD(X, Gcell)	Eigenscore(X, Gcell)	Node2Vec(Ggene)	SIMBA	Signals	DiffusionEMD(X, Gcell)	GAEno-att(Ggene)	siVAE	GAEatt(Ggene)
linear	knn_25_SNN	0	1	2	3	4	5	6	7	8	9	10	11
linear	knn_5_adaptive_sqrt	0	1	4	3	2	6	8	7	5	9	10	11
linear	knn_15_adaptive	3	1	2	4	0	5	6	8	7	9	10	11
linear	knn_15_SNN	0	1	4	3	2	5	6	8	7	9	10	11
linear	knn_50_SNN	1	0	2	3	4	5	7	8	6	9	10	11
linear	knn_15_adaptive_sqrt	0	1	4	3	2	6	8	7	5	9	10	11
linear	knn_5_kNN_sqrt	1	2	4	3	0	6	8	7	5	9	10	11
linear	knn_5_adaptive	1	0	2	3	4	5	6	8	7	9	10	11
linear	knn_50_kNN	2	1	3	4	0	5	7	8	6	9	10	11
linear	knn_25_kNN	1	2	3	4	0	5	6	7	8	9	10	11
linear	knn_5_SNN_sqrt	1	2	4	3	0	6	8	7	5	9	10	11
linear	knn_25_adaptive_sqrt	0	1	3	4	2	6	8	7	5	9	10	11
linear	knn_15_SNN_sqrt	0	1	4	3	2	6	8	7	5	9	10	11
linear	knn_15_kNN	1	2	3	4	0	5	6	8	7	9	10	11
linear	knn_25_SNN_sqrt	0	1	4	3	2	5	8	7	6	9	10	11
linear	knn_50_SNN_sqrt	0	1	2	3	4	5	8	7	6	9	10	11
linear	knn_25_kNN_sqrt	1	2	4	3	0	5	8	7	6	9	10	11
linear	knn_5_kNN	0	2	4	3	1	5	7	8	6	9	10	11
linear	knn_50_kNN_sqrt	1	2	3	4	0	5	8	7	6	9	10	11
linear	knn_25_adaptive	4	1	2	3	0	5	6	7	8	9	10	11
linear	knn_15_kNN_sqrt	1	2	4	3	0	6	8	7	5	9	10	11
linear	knn_50_adaptive_sqrt	0	2	3	4	1	6	8	7	5	9	10	11
linear	knn_5_SNN	0	2	4	3	1	5	7	8	6	9	10	11
linear	knn_50_adaptive	3	1	2	4	0	5	6	7	8	9	10	11
two_branches	knn_5_adaptive_sqrt	0	1	5	2	3	8	6	7	4	10	9	11
three_branches	knn_5_adaptive_sqrt	0	2	4	3	6	7	5	8	1	10	9	11
