## Supplemental Table 2 for "Mapping the gene space at single-cell resolution with gene signal pattern analysis"

	gene	gene_clusters	localization_score	clustering_rank
1032	Gzma	3	11.11758871	78.76046
667	S1pr5	3	10.79609556	60.577274
488	Kcnj8	0	9.932572639	42.09984
456	Klrg1	3	9.932178137	77.47913
462	Lag3	4	9.876522846	50.253757
235	Tox	3	9.794400416	27.219809
308	Isg15	5	9.626354981	46.580185
1223	Dusp1	0	9.238072497	44.66064
115	Zeb2	3	9.219329596	57.94616
37	Pdcd1	4	9.17553064	39.441196
962	Fos	0	9.055397229	47.840256
1118	Il7r	0	8.897830329	60.27547
994	Trgv2	3	8.736487461	21.456938
1000	Hist1h2ae	2	8.66023717	61.67949
746	Tnfaip3	0	8.65842454	47.338207
972	Ifi27l2a	5	8.646333099	65.07286
732	Cx3cr1	3	8.63792011	60.369953
996	Hist1h1b	2	8.597826156	65.78461
1359	Ifit3	5	8.441335529	31.386667
997	Hist1h2ap	2	8.416079019	50.007626
92	Cenpf	2	8.413369293	48.277878
1190	Tigit	4	8.385393913	64.89836
133	Nusap1	2	8.225986478	45.49845
704	Ccnb2	2	8.15370934	77.46218
265	Cdc20	2	8.139553286	55.163235
72	Xcl1	1	8.12745945	26.535053
258	Jun	0	8.111082813	45.69696
319	Cenpa	2	8.031279852	77.133995
1181	Rtp4	5	8.027383456	40.729794
886	Ccl4	0	8.01954948	58.38997
232	Gbp2	5	7.987822771	29.618479
1004	Hist1h1a	2	7.980010757	45.260445
1020	Ctla2a	4	7.892800322	45.442142
156	Ube2c	2	7.867581336	72.657166
998	Hist1h1d	2	7.767880756	50.718742
986	Klf6	0	7.602038565	54.82287
1391	Cxcr3	4	7.580513058	39.765194
473	Klre1	3	7.538340976	31.447704
777	Gzmm	1	7.470264373	20.68116
1029	Ccnb1	2	7.458202484	56.774082
338	Plac8	4	7.404770802	53.259346
479	Klra9	0	7.354819791	19.586145
569	Plk1	2	7.312447739	50.68691
860	Aurkb	2	7.310343053	49.209415
933	Rnf213	5	7.296669376	36.97091
206	Gm20628	2	7.283841009	32.610447
856	Igtp	5	7.275579984	35.942616
1362	Ifit1	5	7.251759065	20.667755
14	Stat1	5	7.230704041	58.20742
905	Top2a	2	7.230625295	67.21985
595	Irf7	5	7.226201479	36.954865
347	Oasl2	5	7.203778462	18.365927
547	Prc1	2	7.191788612	44.83978
1363	Kif11	2	7.18589308	51.974487
288	Id3	1	7.183110923	27.381586
520	Zbtb32	4	7.162835476	34.23527
1343	Ms4a4c	5	7.16122893	47.920002
635	Junb	0	7.137386576	64.29193
620	Bst2	5	7.117030606	42.721687
885	Ccl3	3	7.090474541	26.000689
163	Zbp1	5	7.077952404	30.021317
676	Nrgn	4	7.070680101	32.79453
805	Ifng	0	7.057537087	35.00227
1001	Hist1h4d	2	7.051398122	45.56673
499	Pglyrp1	4	7.04284488	74.45477
1034	Esm1	3	7.034766847	24.773531
1046	Lgals3	4	7.021463008	77.708176
468	Klrb1c	0	7.013921861	25.887636
148	Tpx2	2	7.002835199	62.892006
533	Ppp1r15a	0	7.002410622	35.7344
906	Igfbp4	1	6.915362986	32.201622
943	Rrm2	2	6.89238336	82.0825
995	Hist1h2ak	2	6.864164613	30.940773
1304	Iigp1	5	6.840696587	21.610437
1002	Hist1h1e	2	6.827899927	55.152973
937	Cd7	0	6.817343268	31.228004
545	Isg20	5	6.761656275	20.513098
739	Fbxo5	2	6.757167348	54.37972
116	Nr4a2	0	6.750408042	15.589213
773	Cdk1	2	6.721081321	62.825645
878	Slfn5	5	6.657481356	17.549109
174	Ccna2	2	6.65295525	73.842255
738	Ccr2	4	6.637001585	28.129509
999	Hist1h3e	2	6.561758415	38.55945
1019	Ctla2b	4	6.556160956	30.434559
455	Usp18	5	6.554447337	32.41964
1352	Anxa1	4	6.536467492	26.005625
683	H2afx	2	6.477030665	58.48819
494	Lig1	2	6.472328794	69.892334
927	Birc5	2	6.445709776	90.57562
913	Kpna2	2	6.422240006	40.473515
869	Xaf1	5	6.401512437	26.188795
268	Cdca8	2	6.391044036	72.79203
2	Mcm3	2	6.370911579	67.778984
500	Fosb	0	6.369433117	28.129478
596	Ifitm10	3	6.360581105	52.36956
587	Itgax	4	6.357585464	41.035194
450	Bhlhe40	0	6.316667264	53.168095
1396	Tsc22d3	0	6.315906674	35.437935
1106	Rgcc	1	6.301681846	29.593866
1132	Ly6a	5	6.298780322	54.448677
945	Rsad2	5	6.289258699	11.558876
466	Cd9	4	6.287990015	26.404655
1033	Gzmk	3	6.178236087	41.352753
737	Cxcr6	4	6.157376085	63.900463
591	Mki67	2	6.071083758	76.93546
197	S100a4	4	6.024089893	90.28498
1364	Hells	2	6.012565862	65.809265
1361	Ifit3b	5	5.991260951	11.936291
461	Cdca3	2	5.990723546	72.58769
688	Jaml	5	5.963985984	25.524227
951	Nfkbia	0	5.949707187	32.41584
477	Klra6	1	5.943446699	9.403208
189	Cks1b	2	5.934306123	88.94898
611	Casp3	4	5.906773126	46.966476
291	Camk2n1	3	5.902527485	27.10447
59	1700025G04Rik	3	5.887669196	26.287775
160	Zfas1	1	5.882368394	30.996584
1162	Tuba1c	2	5.856652285	41.24629
629	Asf1b	2	5.84350879	68.08067
1337	Rom1	4	5.819502646	35.294296
993	Tcrg-C2	3	5.818875342	9.736547
565	Trim30a	5	5.807000365	29.007183
343	Gbp6	5	5.806184836	15.948365
623	Mcm5	2	5.783175967	70.650795
1113	Gpr183	1	5.779409356	23.079062
38	Bcl2	0	5.768539323	28.068163
341	Gbp4	5	5.743477777	18.536497
84	Ifi213	5	5.727990534	26.441872
926	Tk1	2	5.726205469	72.20965
74	Gm10522	0	5.71906488	14.387002
631	Gm26532	0	5.710187567	14.578924
355	Oas1a	5	5.643000273	22.408731
881	Slfn1	5	5.642467794	27.861383
791	1500009L16Rik	2	5.639524557	62.910576
13	Il18rap	3	5.624447704	53.7537
342	Gbp10	5	5.610208347	13.69322
1137	Il2rb	4	5.599834358	33.3835
43	Tmem163	3	5.565695553	42.151558
58	Rgs1	0	5.563254713	20.093851
848	Tcf7	1	5.56260631	46.584766
1008	Serpinb6b	4	5.55583441	47.334427
336	Cxcl10	5	5.526689384	6.5078406
858	2410006H16Rik	1	5.506371292	71.142136
1317	Gstp3	4	5.492110963	31.030163
205	Hist2h4	2	5.485037687	27.185572
480	Klra7	1	5.481532468	10.051232
1003	Hist1h1c	2	5.464366608	31.218878
208	Cd160	4	5.456007241	33.09217
818	Tespa1	0	5.440310525	21.531033
73	Fcgr2b	0	5.440225564	14.809703
1246	Ltb	4	5.429293269	58.673878
509	Zfp36	0	5.421119498	32.950806
371	Mcm7	2	5.417968155	65.047455
147	Sdcbp2	4	5.407502751	29.819887
144	Pcna	2	5.398854988	69.83255
632	Ier2	0	5.391755599	57.631172
44	Mcm6	2	5.377542651	53.87545
983	Ighm	4	5.372790247	21.868002
22	Ctla4	4	5.370776595	13.663555
1014	Cks2	2	5.360660031	74.000465
679	Ubash3b	3	5.359697347	27.183886
354	Oas3	5	5.354946981	20.09282
79	Slamf6	4	5.348778585	14.837069
1007	Gmnn	2	5.332909598	72.418884
472	Cd69	0	5.33082792	27.815042
697	Tipin	2	5.324119674	61.559074
1131	Ly6e	4	5.323169532	44.115005
362	Rilpl2	4	5.31783593	45.163254
1414	CAAA01147332.1	4	5.31763635	80.70325
70	Sell	1	5.316853783	50.838142
973	Serpina3g	5	5.297510738	6.9893665
586	Itgam	3	5.284973543	18.345476
318	Tyms	2	5.284201812	75.09425
1174	Mcm4	2	5.283886929	58.347637
931	Lgals3bp	5	5.283597881	33.045902
764	Ddit4	4	5.278567068	25.60104
301	Tnfrsf9	2	5.27775173	42.917233
698	Pclaf	2	5.274080314	98.321144
282	Stmn1	2	5.273315477	91.18085
61	Rgs16	4	5.263083598	10.479106
26	Ikzf2	1	5.261454029	13.892012
1394	Itm2a	1	5.257955904	12.965059
138	Dut	2	5.247713649	84.50738
348	Oasl1	5	5.233577513	12.01188
75	Fcer1g	4	5.228919885	14.914403
296	Srm	2	5.225141005	31.09274
825	Plek	3	5.212845562	45.860043
12	Il18r1	4	5.211167162	44.852848
978	Siva1	2	5.195477169	63.8512
1035	Emb	4	5.177508459	21.763617
465	Cd27	4	5.177091737	36.041435
731	Eomes	5	5.171001605	17.106586
151	Samhd1	5	5.170051058	31.427683
100	Tubb4b	2	5.165389962	69.439224
137	AA467197	4	5.121054855	28.659245
1092	Gzmb	3	5.117353478	63.780487
253	Smc2	2	5.107760485	72.8173
529	Fcgrt	4	5.10678188	19.647783
117	Dapl1	1	5.099994469	32.255814
327	Klf3	3	5.086643559	38.073032
353	Oas2	5	5.079732114	9.082986
639	Mt1	4	5.07809385	35.28899
1168	Nr4a1	0	5.077781244	12.224879
907	Ccr7	1	5.071753328	51.614185
86	Ifi208	5	5.05240938	22.751036
1373	As3mt	3	5.020570679	19.47153
655	Itgb1	3	5.016273465	41.298347
1173	Socs1	5	5.010097656	19.903217
476	Klrc1	3	5.008314958	58.74799
62	Ier5	0	5.005602304	29.616913
1024	Glrx	4	4.99724603	36.59519
1160	Tuba1b	2	4.988885974	75.40716
340	Gbp9	5	4.979201073	15.247131
1212	Tagap	0	4.978113247	15.806175
276	Smpdl3b	3	4.972492551	25.58661
703	Anxa2	2	4.971195581	74.64499
243	Pnrc1	0	4.933377631	50.65012
68	Fasl	0	4.917169437	32.246956
672	Spc24	2	4.902209544	76.57879
383	Wdr95	3	4.897587347	32.86477
946	Cmpk2	5	4.891015982	15.112708
1360	Ifit1bl1	5	4.876299053	13.97301
830	Nsg2	1	4.864110695	27.401949
761	Lilr4b	4	4.859517974	16.30275
768	Ppa1	2	4.84908667	56.17869
1339	Ahnak	3	4.84683353	64.5672
618	Jund	0	4.83682474	68.5269
140	Bcl2l11	4	4.83603151	19.100016
1247	Tnf	0	4.831513195	11.078743
82	Ifi206	5	4.816739929	17.953217
624	Inpp4b	1	4.808755982	23.10733
35	Ramp1	1	4.79897068	21.014242
530	Gm45552	4	4.798920211	16.700151
1161	Tuba1a	0	4.798539147	27.141708
678	Crtam	1	4.795322413	13.690205
614	Ddx60	5	4.785364773	11.441217
1415	AC149090.1	0	4.774432917	19.414059
559	Rrm1	2	4.773351113	69.88459
475	Klrk1	0	4.767503475	35.486958
661	Izumo1r	1	4.761002807	7.6378675
839	Irgm1	5	4.753710317	12.480825
605	Kbtbd11	1	4.749386613	25.27425
1183	Parp14	5	4.747585215	11.031301
303	Tnfrsf25	0	4.744266334	12.329297
1009	Serpinb9	4	4.737353185	44.233593
789	Gna15	4	4.733568748	42.898205
182	Smc4	2	4.731259404	41.218327
555	Stard10	3	4.716999493	27.236448
1184	Dtx3l	5	4.71692399	12.476751
23	Icos	4	4.706149047	24.663975
882	Ccl5	3	4.700718361	86.568695
1242	1110038B12Rik	1	4.698331297	31.178015
762	Lilrb4a	4	4.695195562	12.221967
463	Ptms	3	4.693166064	44.970745
842	Ifi47	5	4.691393162	34.678204
1198	Nfkbiz	0	4.68899611	10.863692
159	Prex1	3	4.678802339	28.377308
511	Nccrp1	4	4.662691661	11.604319
85	Ifi209	5	4.644682509	21.063705
183	Sh2d2a	4	4.633673182	41.53095
1229	Pim1	0	4.625578967	16.680597
1015	Gadd45g	5	4.617338307	13.233362
868	C1qbp	2	4.603922208	39.812172
322	Slbp	2	4.60093934	60.563686
957	Actn1	0	4.598961585	26.973001
1191	Sidt1	1	4.592881499	19.969515
127	Ube2l6	5	4.588389589	6.8913527
1121	Dap	2	4.588385986	41.789074
149	Acss2	3	4.57725335	21.453712
430	Herc6	5	4.577201514	11.212101
1268	Apobec2	4	4.577123088	19.40897
1315	Cd226	3	4.575739794	31.252527
34	Arl4c	0	4.568087676	27.46898
1355	Cd274	5	4.56080794	8.123309
1284	Zfp36l2	0	4.557445942	30.776693
795	Tmpo	2	4.557137966	64.82277
417	Ezh2	2	4.554105589	62.822
1197	Cblb	4	4.554086376	21.090511
478	Klra8	3	4.542886055	5.0264125
669	Cdkn2d	3	4.538625795	21.961056
279	Hmgn2	2	4.536255616	89.01382
588	Rgs10	1	4.528738136	34.33384
748	Sgk1	3	4.526513257	27.60393
460	Tpi1	2	4.514446861	61.243824
600	Tspan32	3	4.51366237	20.73824
329	Gm43698	1	4.507686854	16.195694
813	Stat2	5	4.504264814	5.4920983
139	Dusp2	0	4.50189308	18.33947
482	Klra1	1	4.492637474	4.4161606
857	Irgm2	5	4.48536955	6.703866
879	Slfn8	5	4.474135817	12.456447
442	Capg	4	4.472348955	29.349829
1332	Ppp1r14b	2	4.46521655	37.66358
356	Trafd1	5	4.456972289	18.46733
883	Ccl9	3	4.448292413	7.2258825
1109	Rap2a	3	4.444073316	18.459461
1333	Fkbp2	2	4.430190773	72.65399
113	Traf1	4	4.418843017	20.353535
648	Cotl1	4	4.416762049	48.028694
88	Ifi203	5	4.415593248	24.22556
216	Dennd2d	1	4.406414106	21.708576
21	Cd28	4	4.401964251	16.938242
693	Pml	5	4.401755	21.606188
245	Ddx58	5	4.395836613	15.632904
256	Tnfsf8	1	4.395232252	15.745274
1372	Borcs7	3	4.394855334	21.810072
428	Snx10	3	4.393499868	27.952612
821	Selenom	3	4.380987845	11.828885
225	Fam241a	1	4.370562187	30.142607
125	Itga4	3	4.364995191	61.33694
39	Tmem37	3	4.364007731	14.324361
467	Ccnd2	0	4.357094853	18.50267
963	Batf	4	4.356583916	33.987362
143	Cdc25b	3	4.333052119	39.120052
873	Rflnb	1	4.33027311	27.38237
556	Pde2a	0	4.329245302	19.14205
872	Itgae	1	4.324758103	9.0469055
1406	mt-Atp8	1	4.313124997	19.389395
887	Vmp1	3	4.311722675	35.42027
774	Mif	2	4.310655716	77.273125
1037	Gm30054	4	4.31039911	20.55696
775	Chchd10	2	4.31036354	53.241608
1303	Lmnb1	2	4.309720101	78.518456
1235	Daxx	5	4.296533549	13.280888
977	Hsp90aa1	2	4.291389806	77.67069
1377	Plp2	4	4.283669656	55.989223
145	Cst7	4	4.280481606	32.82791
1098	Phf11b	5	4.265915366	26.542418
665	Dnmt1	2	4.254105692	60.02845
902	Arl5c	4	4.253149593	11.00415
942	Pdia6	2	4.243323889	58.799973
1293	Egr1	0	4.242747724	9.660359
1409	mt-Nd3	1	4.238843244	15.746683
1412	mt-Nd5	1	4.234238077	15.8581295
518	Nfkbid	0	4.228540488	15.557689
1038	Dnajc9	2	4.224257229	45.63914
900	Tbx21	3	4.218798449	42.12698
1127	Myc	1	4.218280099	15.953996
112	Hspa5	2	4.211276865	50.19822
83	Ifi214	5	4.199849712	12.04478
754	Calhm6	5	4.196721544	18.539099
689	Il10ra	5	4.196117924	15.3868685
715	Tmem108	1	4.194001369	23.13253
502	Bcl3	5	4.19121281	25.30085
1164	Racgap1	2	4.190488006	46.011356
892	Nme1	2	4.188391339	75.6299
1134	Ly6c2	4	4.181209061	37.422165
1302	Gramd3	4	4.166284409	19.411596
1039	Zmiz1	3	4.154681422	17.304127
1402	mt-Nd1	1	4.149614636	20.1385
1378	Pim2	4	4.144965553	12.759463
1354	Insl6	3	4.13130417	31.56828
436	Igkc	4	4.129649045	23.378735
402	Trbv13-3	3	4.126316818	12.617891
103	Lcn4	1	4.125187674	15.778213
157	Ctsa	4	4.117841528	48.359238
421	Gimap7	4	4.117196	52.284115
1124	Rad21	2	4.117171899	48.343853
508	Fbl	2	4.114732843	34.469753
928	Socs3	1	4.112019122	20.364944
1185	Parp9	5	4.108168986	14.6390705
1135	Plec	3	4.107949438	16.709297
67	Gas5	1	4.107607886	75.44975
457	Ptpn6	4	4.096432381	19.864384
1105	Epsti1	4	4.096112666	47.91727
918	Hid1	3	4.090894388	19.616177
583	Vkorc1	0	4.089408404	14.173243
1258	Gm26917	2	4.086251299	30.42513
980	Crip2	3	4.086243482	15.575866
585	Pycard	3	4.084923602	50.135925
1313	Nfatc1	4	4.08277331	24.956152
204	Plekho1	1	4.075582584	4.978949
231	Gbp7	5	4.072835794	16.134125
332	Hopx	4	4.072767042	43.54707
1374	Dusp5	0	4.07017276	18.241442
1145	Apobec3	4	4.063392453	31.126356
307	Tnfrsf18	4	4.061020686	18.632166
120	Ifih1	5	4.059869605	9.729622
260	Jak1	3	4.054932778	57.219833
1267	Treml2	5	4.053293726	15.091902
406	Trbv17	3	4.050182291	6.563178
249	Sit1	1	4.048207027	16.11466
1276	Smchd1	5	4.044753415	47.72014
474	Klrd1	3	4.041317566	48.534386
16	Hspd1	2	4.040394278	52.938877
1251	Ier3	0	4.040357763	10.441257
386	Samd9l	5	4.04024939	7.380414
1369	Nolc1	2	4.032953129	34.170086
309	AW011738	5	4.028270215	5.9872613
944	Id2	3	4.026151972	35.78785
780	Cirbp	0	4.025651494	20.875275
51	Lax1	4	4.024966263	32.44696
580	Dctpp1	2	4.023625789	69.36137
776	Itgb2	3	4.021643199	55.79759
1114	Selenop	1	4.019069791	14.78226
1326	Ctsw	4	4.017240727	51.06545
1036	Nr1d2	0	4.016835651	9.411204
950	Dnajb9	2	4.000222027	10.08886
326	Arap2	3	3.997310665	20.87526
57	Rgs2	0	3.994084123	10.130882
47	Nucks1	2	3.992538296	71.03084
557	Art2b	5	3.992021646	15.681019
909	Ifi35	5	3.989748713	20.651474
493	Ube2s	2	3.989329895	77.675995
177	Mgst2	1	3.987173756	20.032127
1226	Pacsin1	1	3.983517977	11.095398
408	Trbv20	4	3.979289471	5.0825768
434	Igkv14-111	0	3.977927102	2.4653773
930	Timp2	3	3.975226225	6.594616
702	Rora	3	3.968302134	26.673897
471	2310001H17Rik	4	3.967794275	13.056505
787	Nfic	3	3.963207116	16.150145
297	Kif1b	0	3.962163863	7.55284
710	Bcl2a1b	4	3.959982435	32.72668
87	Mndal	5	3.959597357	18.989265
564	Trim12c	5	3.95612587	12.307024
785	Matk	3	3.955663865	7.738798
516	Tyrobp	1	3.953656339	3.617983
1176	Ranbp1	2	3.951993785	78.25598
313	Fgl2	3	3.949442602	12.476741
1010	Serpinb9b	4	3.942991651	8.76978
9	Aff3	1	3.941753373	9.489739
1403	mt-Nd2	1	3.93896724	28.057299
862	Chd3	0	3.938188227	18.754051
1375	Pdcd4	0	3.935144307	23.241419
719	Uba7	5	3.931038763	10.554854
481	Klra3	3	3.930877088	7.031043
989	Lyst	0	3.930654274	14.270652
1150	Tef	0	3.928983139	7.9437313
55	Gm19705	5	3.923289616	12.29708
440	Vamp8	4	3.919252955	37.51468
788	S1pr4	4	3.908131525	41.8959
956	Zfp36l1	0	3.895809213	23.113157
801	Nap1l1	2	3.89409125	65.93854
91	Ephx1	1	3.893038748	8.9242325
1202	Ifnar2	1	3.887369679	13.883185
904	Rara	3	3.886323273	16.9903
287	Nipal3	3	3.881448119	11.409336
975	Evl	1	3.880277439	27.291431
706	Lysmd2	1	3.868599773	8.336091
822	H2afv	2	3.863741151	75.80988
162	Cebpb	0	3.862840739	12.642732
323	Mxd4	3	3.854442566	20.168613
1237	H2-Oa	1	3.852342632	9.117201
1331	Rasgrp2	3	3.851634476	32.01194
94	G0s2	1	3.849535165	7.5261927
1175	Sdf2l1	2	3.842282895	66.53345
1270	Satb1	1	3.842148129	19.441774
538	Chsy1	3	3.841735618	23.93871
1222	Baiap3	3	3.83864196	15.146399
1411	mt-Nd4	1	3.835459082	18.329716
903	Ikzf3	3	3.833717951	25.378225
209	Tent5c	0	3.830713475	11.713858
593	Ifitm3	5	3.820923218	14.090882
968	Ccdc88c	3	3.81925471	22.019176
97	Otud1	0	3.816228069	7.669233
20	Nop58	2	3.813669232	38.419746
767	Prf1	3	3.813068365	27.125118
227	Lef1	1	3.812984406	42.782635
1241	Tap1	5	3.811860739	26.823881
735	Ccr9	1	3.811389222	8.012668
192	Il6ra	1	3.807465753	15.213813
203	Anp32e	2	3.803928809	64.07309
1345	BE692007	4	3.798113848	19.637026
238	Gem	3	3.795504766	19.877306
18	Clk1	0	3.794862677	19.369598
198	S100a6	4	3.79374571	85.10181
562	Trim34a	5	3.793653607	13.083935
543	Slco3a1	4	3.790469862	10.143243
170	Pde7a	0	3.784894272	18.337202
1311	Smad7	0	3.781052949	15.323749
339	Gbp8	5	3.780821931	6.261756
167	Helz2	5	3.778170232	11.950214
871	Atp2a3	3	3.778125356	21.73173
723	Impdh2	2	3.774016108	45.17655
589	Bub3	3	3.770745088	42.94906
622	Klf2	3	3.762478052	64.454765
733	Csrnp1	0	3.758980842	9.998028
1026	Ssbp2	1	3.757519236	16.574886
52	Btg2	0	3.753529909	37.184418
1248	H2-Q4	5	3.750938769	20.448498
513	Spint2	1	3.750066767	22.696476
90	Itpkb	0	3.749021052	9.749461
106	Ass1	1	3.748974131	31.1874
1200	St3gal6	4	3.748283208	21.165379
136	Gm14085	1	3.746056578	7.9449563
96	Vim	4	3.737388885	65.339424
861	Per1	0	3.737102356	8.683422
743	Cited2	3	3.735265947	24.562172
1091	Irf9	5	3.734867064	10.7496195
694	Nptn	3	3.733100546	34.72091
1382	Sh2d1a	4	3.729940275	30.122284
161	Rnf114	5	3.729129722	16.082176
870	Mybbp1a	2	3.722662476	21.996443
505	Rabac1	0	3.716379707	31.607811
1410	mt-Nd4l	1	3.711702335	34.18936
1188	Arhgap31	0	3.710771067	8.796328
756	Fyn	3	3.702155838	28.072523
1329	Neat1	0	3.699351831	13.192926
237	Trp53inp1	3	3.698143413	9.157494
1366	Frat2	0	3.69684472	9.294394
804	Rap1b	3	3.694770203	64.59024
793	Hsp90b1	2	3.693053478	79.79657
491	Resf1	0	3.690474147	6.715361
277	Rpa2	3	3.690172399	39.363422
988	Actn2	1	3.689623035	7.312504
155	Dbndd2	3	3.684675831	8.660718
817	Dgka	4	3.681051634	23.895298
959	Srsf5	0	3.677280511	34.551308
1088	Gm43305	2	3.676663921	41.71097
487	Gm20400	0	3.676659707	5.588645
81	Tagln2	2	3.670448595	49.453278
45	Cd55	0	3.668064172	7.803605
1249	H2-Q6	5	3.66681658	31.174166
130	Cd82	3	3.665002146	37.0045
201	Tnfaip8l2	4	3.664533508	27.350107
1384	Flna	3	3.663422769	30.190758
385	Gm20559	5	3.657276114	9.918096
483	Ybx3	4	3.654712342	46.100513
523	1600014C10Rik	5	3.651670179	9.862225
634	Calr	2	3.64622773	57.0861
1144	Sun2	0	3.644257858	12.534493
1129	Tmem71	3	3.638582729	24.61354
506	Pou2f2	4	3.635894133	20.378267
1110	Stk24	3	3.635392615	34.868397
578	Spn	3	3.633243067	29.640953
126	Selenoh	2	3.627321852	81.13121
949	Ifrd1	0	3.626844263	15.027045
656	Casp1	3	3.625970946	13.728115
1096	Lats2	3	3.622108896	9.623259
816	Pa2g4	2	3.62199738	55.932945
76	Slamf7	3	3.621505465	31.729507
211	Hipk1	0	3.618850797	12.396882
711	Slc9a9	0	3.613403021	11.159653
567	Arl6ip1	4	3.610317744	40.704697
727	Als2cl	1	3.608618545	12.967235
1042	Gnl3	2	3.607014773	18.306684
15	Nab1	3	3.592424585	30.032705
414	Trbc2	0	3.592337263	22.86475
17	Hspe1	2	3.591027504	35.49256
352	Dtx1	0	3.584137497	19.965563
1194	Trat1	1	3.582885368	3.6521897
1347	Gm19261	1	3.581911112	7.9690456
267	Macf1	0	3.578338816	14.679485
550	Tm6sf1	3	3.576785979	29.71291
594	Pkp3	4	3.575326988	23.939337
306	Tnfrsf4	1	3.5698125	3.8524783
1401	Gm47283	2	3.56587186	29.457277
728	Cmtm7	4	3.564051785	65.652725
1392	Xist	0	3.555570743	23.573025
1301	Ppic	4	3.554982834	6.125625
1211	Sytl3	0	3.551408606	19.652533
571	Il4ra	1	3.545644651	11.872936
740	Ipcef1	4	3.544916125	6.6378264
971	Ifi27	2	3.544056335	20.71876
1119	Sub1	4	3.543302811	69.846886
464	Gapdh	2	3.541949485	86.4993
331	Fryl	3	3.541249542	9.887006
1077	Trav5-4	4	3.539449919	4.941618
917	Rab37	1	3.537211104	7.5974154
41	Ddx18	2	3.535223683	25.266031
330	Txk	0	3.533285284	9.969345
199	S100a11	4	3.529539641	82.04777
919	Armc7	4	3.527068725	16.355965
1130	Sla	4	3.525170692	23.930368
1358	Ifit2	5	3.52457619	6.60723
1255	H2-T22	5	3.521081848	15.973021
426	Cycs	2	3.516859003	67.523155
613	Hmgb2	2	3.510726089	96.17847
1252	Tubb5	2	3.505129715	73.477165
261	Pde4b	1	3.503481465	19.690353
819	Sfi1	0	3.50067592	10.182
416	Zyx	3	3.499215638	54.658558
938	Rhob	0	3.496273368	5.7616863
626	Dnajb1	0	3.4919054	14.552313
741	Utrn	0	3.490506422	10.516009
833	Stk10	3	3.490107933	12.125905
98	Apbb1ip	3	3.489238188	43.945686
191	Adar	5	3.486510605	14.300166
469	Clec2i	4	3.486282139	10.227443
897	Abi3	1	3.485818433	9.401987
717	Cish	0	3.484147211	8.0829315
312	Tmem243	1	3.483510234	15.431064
939	Fam49a	3	3.483463301	18.805338
230	Gbp5	5	3.48341871	4.4193683
644	Psmb10	5	3.480707807	21.966139
686	Kmt2a	0	3.479896028	9.929326
798	Btg1	0	3.479727591	45.605324
955	Prkch	3	3.475548621	13.748376
1203	Runx1	3	3.473071354	11.600309
922	Ubald2	0	3.468484075	17.169209
961	Npc2	4	3.465228118	48.284225
373	Lfng	3	3.461860824	41.806816
365	Cct6a	2	3.459844357	35.239353
640	Nlrc5	5	3.455046147	7.1754513
1380	Ddx3x	0	3.454916269	23.34707
874	Ssh2	0	3.454559121	13.832041
660	Sesn3	1	3.453970548	13.417026
1254	H2-T23	5	3.448984954	28.863426
1243	Lsm2	2	3.446674497	68.021614
213	Gm5547	3	3.442896255	15.312056
890	Trim25	5	3.441621968	18.739555
1286	Calm2	3	3.438261751	33.90399
484	Cdkn1b	0	3.435747645	15.450707
841	Tgtp2	5	3.433873618	6.844375
592	Ifitm1	4	3.432600271	7.288284
597	Ctsd	3	3.428488203	56.023422
1298	Arhgap26	0	3.420643653	13.025824
650	Rnf166	3	3.419518018	33.303055
641	Adgrg5	0	3.419369081	10.084665
599	Mrpl23	2	3.417554205	27.456522
525	Etfb	2	3.415659377	59.07536
898	Gngt2	1	3.411533675	13.216849
558	Numa1	0	3.410920182	13.760152
1087	Trac	4	3.410541676	17.538279
1346	Gm8369	4	3.410529014	29.599245
893	Tob1	4	3.40965809	8.879521
1399	Rbbp7	2	3.409547401	50.217724
1112	Gpr18	4	3.406890063	18.754068
181	Ift80	0	3.406369481	5.6163864
604	Tdrp	1	3.405515752	14.406818
654	Irf2bp2	0	3.405266226	13.078464
1291	Epb41l4aos	1	3.405247972	13.389059
1171	Prr13	3	3.404636507	54.266582
1225	Phf1	0	3.404007586	13.484349
843	Rnf130	1	3.403704075	6.359202
575	Ypel3	3	3.403145932	35.381172
753	Zup1	5	3.402503099	7.827828
1209	Hmgn1	2	3.402304421	38.08344
541	Chd2	0	3.402132492	11.65768
1156	Slc38a2	0	3.397532102	12.807322
269	Zc3h12a	0	3.396484792	11.938449
1283	Srsf7	2	3.392153063	52.369343
1090	Psme2	5	3.391835649	35.544
1365	Pdlim1	1	3.389676451	19.134466
941	Lpin1	3	3.388289278	13.196632
449	Foxp1	0	3.387793249	25.069914
1012	Mylip	0	3.377601786	9.030387
202	Ctss	5	3.377420633	19.587418
4	Neurl3	1	3.376678534	9.7904415
495	Meis3	3	3.372356523	8.070284
799	Atp2b1	3	3.3674585	23.149233
132	Rasgrp1	0	3.365506046	10.278773
366	Gtf2i	0	3.365154352	9.275041
1076	Trav4-4-dv10	3	3.360748973	2.414268
888	Supt4a	4	3.359217227	25.94843
357	Hvcn1	1	3.357473892	7.1023602
119	Dpp4	4	3.356391264	7.6832905
1282	Cdc42ep3	3	3.355905238	18.067293
539	Lrrk1	3	3.352302731	17.43247
1067	Trav13-1	1	3.351569507	11.487801
840	9930111J21Rik2	0	3.347460078	5.6740513
1278	Ehd3	1	3.347102414	11.27495
93	Hsd11b1	4	3.342782406	30.604313
1273	Ankrd12	0	3.340076375	9.732568
1336	Snhg1	1	3.339538615	29.331383
691	Peak1	0	3.337546054	7.5008707
1177	Klhl6	4	3.331831483	9.591759
390	Ube2h	0	3.330257437	12.125873
108	Prrc2b	0	3.327824229	9.987366
1323	Pold4	4	3.324865799	10.405826
248	Cd72	1	3.323421087	5.35027
178	Foxo1	1	3.322653629	14.337748
628	Adgre5	3	3.322582538	27.242523
1013	Dek	2	3.32238015	65.74135
1099	Spata13	3	3.321925679	12.430486
207	Txnip	0	3.321005509	31.01802
1367	Sfxn3	3	3.320553997	17.46095
107	Fam78a	1	3.318150253	10.047143
722	Gpx1	2	3.317376055	37.110363
581	Itgal	3	3.317094963	24.616007
714	Rab6b	0	3.312253154	5.879235
223	Snhg8	0	3.310583839	21.361288
154	Serinc3	4	3.310251969	49.222088
71	Atp1b1	1	3.306612701	11.280052
923	Srsf2	2	3.303317118	54.96268
1289	Snrpd1	2	3.302705201	77.1939
1280	Crim1	0	3.298329685	8.707875
498	Calm3	2	3.297938657	62.5506
598	Lsp1	4	3.29708933	73.04424
863	Kdm6b	0	3.29575371	10.615824
368	Trim56	0	3.295046135	5.062461
1307	Malt1	0	3.294734251	7.987927
254	Txn1	2	3.293954539	82.88158
1393	Rlim	0	3.290039076	9.043508
912	Ddx5	0	3.287143497	54.8762
865	Polr2a	0	3.285392559	19.388079
435	Igkv1-110	1	3.283627584	2.5476751
1277	Lbh	0	3.282960753	23.739222
54	Kif21b	3	3.280127115	11.667752
584	Fus	2	3.279635424	27.668442
751	Themis	3	3.279050171	17.650513
496	Bbc3	1	3.278609722	7.8292756
763	Smpdl3a	4	3.276735769	22.984163
709	Tent5a	1	3.27609929	7.843409
1111	1810041H14Rik	1	3.275363396	10.800412
131	Nop10	2	3.27430037	16.697844
320	Ywhah	4	3.27333553	65.88746
1005	Cmah	1	3.267451996	7.210764
531	Flt3l	4	3.266046723	24.127823
1340	Cd5	4	3.264008652	17.74747
645	Nfatc3	3	3.259422359	23.865402
1269	Unc5cl	4	3.254659071	7.503342
503	Kcnn4	2	3.248300945	20.703306
1068	Trav14-1	3	3.248177612	3.2164714
519	Igflr1	1	3.24364316	6.273095
114	Arhgap15	1	3.242384616	11.527955
273	Snhg12	0	3.242352623	19.898615
470	Clec2d	4	3.239324875	23.31787
1045	Gch1	0	3.238849296	7.0401998
351	Tesc	1	3.236046326	8.242328
602	Arhgef18	3	3.233579995	14.810828
1296	Taf7	0	3.232565129	9.899061
747	Ifngr1	4	3.232018526	38.685158
1136	Myh9	0	3.23159852	9.443634
1126	Gm2682	0	3.231393513	13.870801
29	Sp110	5	3.228217392	14.848523
680	Sorl1	0	3.227747047	6.601835
1285	Thada	0	3.222633	9.347293
241	Bach2	1	3.221534633	13.726884
894	Ppp1r9b	0	3.221121138	5.573191
413	Trbc1	2	3.220897496	16.381983
966	Foxn3	3	3.218573133	15.716106
638	Rbl2	0	3.218001956	18.087292
1192	Plcxd2	0	3.217190626	10.908107
835	Dock2	0	3.21647192	18.961714
936	Alyref	2	3.216364104	79.859566
224	Camk2d	0	3.21188748	7.8238277
40	Dbi	2	3.211418078	81.75679
948	Tspan13	1	3.21135086	24.549402
846	Hnrnpab	2	3.210888142	77.364716
485	Atf7ip	0	3.210040174	9.489115
534	Emp3	3	3.209484435	47.959568
219	S1pr1	3	3.205982524	14.251172
242	Mdn1	2	3.205535243	8.566713
1031	Il6st	1	3.202697721	10.225047
1170	Rarg	0	3.202457201	4.4397583
1133	Ly6c1	1	3.197760164	1.7268869
1125	Sntb1	1	3.195744686	6.203711
316	Kmt2c	0	3.194694913	9.342409
561	Hbb-bs	1	3.190563154	1.8035438
294	Efhd2	3	3.188492938	40.439453
180	Ccnl1	0	3.180684536	13.538532
701	Rps27l	2	3.180284652	70.74909
832	Hba-a2	1	3.179929721	1.3562666
855	Larp1	0	3.179709739	29.42652
796	Cdk17	0	3.17953103	6.006543
752	Ncoa7	0	3.179451002	11.056237
563	Trim12a	5	3.177682	14.68179
1167	Galnt6	3	3.176884541	3.3177423
1011	Txndc5	3	3.176681943	26.134924
526	Klk8	1	3.175505033	13.363439
367	Orai2	0	3.174677911	7.090845
864	Eif4a1	2	3.173576598	49.25067
1128	Asap1	0	3.167466588	11.53068
544	AU020206	0	3.16710742	13.494188
220	A930005H10Rik	1	3.166212636	13.948899
32	Ncl	2	3.164997014	41.51378
716	Manf	2	3.164303142	59.671246
528	Rcn3	2	3.163577377	12.446146
802	Rab3ip	1	3.163456444	10.350069
847	Jade2	0	3.162738876	5.1301513
315	Kmt2e	3	3.162146699	21.853252
895	Fam117a	3	3.161056183	18.681429
1089	Psme1	5	3.160203365	37.000847
974	Bcl11b	0	3.155473307	7.867475
8	Mitd1	5	3.154707683	22.698236
970	Ddx24	5	3.15470682	20.068825
218	Cd53	4	3.154195741	18.75203
823	Snhg15	1	3.152493088	5.7547503
272	Epb41	0	3.151794644	8.765404
215	2010016I18Rik	0	3.151776584	5.6033278
1408	mt-Co3	1	3.149678345	20.619358
152	Plcg1	0	3.149231464	5.1906056
831	Hba-a1	1	3.149160961	1.0305284
695	Pkm	2	3.143704929	50.58086
1390	Ogt	4	3.142607311	16.685316
1104	Dnajc15	4	3.14227476	34.3063
1018	Prelid1	4	3.141994986	54.299263
783	Gadd45b	0	3.141290526	20.319633
1006	Ripor2	3	3.140703543	25.326077
682	Cbl	0	3.140468646	20.60909
274	Snhg3	2	3.138966387	15.811156
899	Atp5g1	2	3.137552258	46.581688
109	Fam102a	0	3.133326676	5.78635
33	Ptma	2	3.132667864	100.706795
690	Usp28	1	3.132460084	6.5008216
911	Limd2	4	3.131548349	33.97251
1398	Sat1	4	3.126200686	13.429272
1265	Ccnd3	3	3.126020672	33.522793
376	Tecpr1	1	3.124521904	10.803955
1271	Gm19585	2	3.124509678	25.331799
1169	Itgb7	4	3.120765755	29.387606
730	Tgfbr2	0	3.119273997	7.679784
405	Trbv16	1	3.119191506	5.630888
234	Gm11808	0	3.118497466	31.055021
69	Suco	0	3.118127318	10.023623
849	Aff4	0	3.117815964	8.713883
1139	Cyth4	3	3.117292469	25.963564
314	5031425E22Rik	0	3.114808332	8.977052
627	Ddx39	2	3.113001388	57.568615
1357	Fas	4	3.111639599	6.405444
726	Setd2	0	3.108931697	9.810604
646	Znrf1	1	3.10851381	12.820778
1023	Slc12a7	0	3.107885136	8.244856
1215	Lnpep	3	3.10737437	18.176682
647	Gabarapl2	4	3.107002104	48.81018
601	Kcnq1ot1	0	3.10627399	11.401964
800	Ppp1r12a	0	3.103781069	26.727877
239	Cpne3	0	3.102598504	8.590425
1044	Sh3bp5	1	3.102592598	12.017584
560	Hbb-bt	1	3.100742919	0.9653346
537	Klf13	0	3.096750379	16.758814
361	Vps37b	0	3.093714175	7.125138
1040	Arhgef3	3	3.09333659	10.154334
129	Phf21a	0	3.090878036	8.029424
744	Heca	3	3.089528676	8.23267
1206	Pigp	0	3.084910109	6.3357964
31	Itm2c	4	3.082615897	22.759481
401	Trbv13-2	4	3.076626566	10.245212
829	Sptbn1	0	3.074956819	26.71015
142	Slc20a1	0	3.0726029	13.058904
772	Arid5b	0	3.072023994	8.616331
908	Stat3	0	3.068555995	12.651929
1297	Ndfip1	4	3.067715624	43.573566
984	Tasor2	0	3.066416434	6.54309
399	Trbv13-1	1	3.064917328	4.9099145
1281	Cebpz	0	3.064228306	17.121098
250	Zcchc7	0	3.06036893	9.650835
11	Map4k4	0	3.058300375	7.8040447
185	Sema4a	3	3.057628205	14.715057
1224	Crebrf	0	3.057493014	10.096926
792	Tcp11l2	4	3.057279128	10.648344
1239	H2-DMa	1	3.057035581	8.961857
1179	Eif4a2	0	3.053972335	14.076186
1413	mt-Cytb	1	3.053959159	34.982162
932	Cbx4	0	3.05328406	7.145726
713	Zbtb38	0	3.052696006	15.253383
1288	Epc1	0	3.052584146	11.017493
610	Gm29243	0	3.05254254	8.038846
263	Tut4	0	3.047522467	8.515259
80	Pea15a	3	3.047136375	9.503693
454	Il17ra	0	3.045838945	7.0790014
807	Ppm1h	0	3.045095257	9.346135
1107	Mycbp2	0	3.043203387	10.389985
1240	Psmb9	5	3.043083679	39.361267
184	Hdgf	2	3.039138559	50.13446
1261	Cd2ap	0	3.035916684	9.61791
1146	Cbx7	0	3.035767773	9.700245
304	Tprgl	3	3.032685264	31.073023
146	Fkbp1a	4	3.031149589	43.495693
333	Ythdc1	0	3.028156302	11.1227
666	Icam1	0	3.024978043	6.9609003
1338	Eef1g	1	3.024008734	33.7013
609	Nsd3	0	3.020310825	6.877425
546	Idh2	1	3.019916501	7.541186
169	Pag1	0	3.019190521	18.551554
121	Pdk1	1	3.018663229	11.512286
603	Rasa3	3	3.017858197	21.035017
363	Ubc	0	3.016923467	40.65083
30	Sp100	3	3.016433705	31.832174
441	Mat2a	2	3.015873471	21.266582
190	Pbxip1	0	3.013251728	7.9594736
60	Arpc5	4	3.012651382	44.74776
391	Lncpint	0	3.009131068	7.51645
1142	H1f0	0	3.006270191	13.574642
612	Irf2	3	3.003407679	18.27504
1154	Gramd4	3	3.003362106	5.990147
418	Gimap8	0	3.002689421	11.684683
976	Dync1h1	0	3.002502755	15.096024
490	Itpr2	0	3.001610267	6.440137
1207	Ttc3	0	3.000326082	5.9482203
407	Trbv19	4	2.997862928	5.005235
551	Hdgfl3	0	2.996687753	9.365862
64	Tor1aip2	5	2.994825693	15.291135
1053	Trav16d-dv11	1	2.993727719	1.6582818
275	Atpif1	2	2.992297972	63.73757
866	Eif5a	2	2.991721203	73.06113
1348	Ms4a6b	4	2.991120488	51.11233
960	Elmsan1	0	2.990701406	10.201391
255	Ugcg	3	2.990598527	13.69068
278	Arid1a	0	2.988171383	14.166289
1120	Retreg1	1	2.985813012	5.2491364
489	Etnk1	5	2.985275208	15.352051
175	4932438A13Rik	0	2.983850324	5.1704144
1274	Tgif1	0	2.982872567	6.1503997
572	Il21r	1	2.981114483	13.210057
1081	Trav13-4-dv7	1	2.980883137	1.8914535
1397	Huwe1	0	2.974425208	15.113279
226	Lef1os1	0	2.971634934	4.3177366
914	Bptf	0	2.969779361	8.145585
527	2410002F23Rik	0	2.969091347	6.6497602
451	Arpc4	4	2.966924961	35.989746
298	Pik3cd	0	2.966836629	10.02168
745	Abracl	4	2.966226872	59.376526
1264	Ubr2	0	2.966123148	8.437297
636	N4bp1	3	2.963709924	17.24777
700	Herc1	0	2.963008477	13.2664995
1306	Adrb2	3	2.962038844	4.7674165
607	Kat6a	0	2.961525012	11.051272
1151	Tob2	0	2.960719546	7.3798957
915	Pitpnc1	0	2.958119486	11.131995
542	1810026B05Rik	1	2.957091349	21.008112
734	Lars2	0	2.955475914	13.865004
522	Gramd1a	0	2.951519687	11.942792
459	Atn1	0	2.951049398	8.258777
517	Hcst	0	2.948647447	62.23268
786	Tbxa2r	1	2.94828949	5.566299
66	4930523C07Rik	0	2.947475975	11.492774
236	Chd7	1	2.946397732	12.103855
164	Pmepa1	1	2.946318097	8.745387
827	Peli1	0	2.941940182	22.710825
270	Sfpq	2	2.94026841	35.81152
1400	Gm21887	0	2.937187352	12.046263
708	Phip	0	2.936167253	16.008656
110	Sh2d3c	4	2.935524363	10.79762
1299	Nr3c1	3	2.931322935	9.667561
411	Trbv29	0	2.928612306	6.7845173
1227	Stk38	0	2.928359855	9.1671295
850	Irf1	5	2.928298036	7.94571
755	Tspyl1	0	2.92734387	6.6604066
619	Abhd8	0	2.92673212	9.131633
381	Pomp	2	2.925784213	55.85811
105	Set	2	2.925031076	54.831146
568	Smg1	0	2.92338396	9.914578
102	Notch1	0	2.922036006	16.087461
782	Izumo4	1	2.919102678	9.964261
947	Hbp1	0	2.918320067	8.848362
729	Rps27rt	0	2.916046896	17.67223
1141	Lgals1	3	2.913728913	77.01933
876	Rpl23a	1	2.912847724	30.871342
359	Orai1	4	2.912080133	11.433955
724	Shisa5	4	2.911314768	48.27342
673	Acp5	3	2.911133292	14.892352
964	Irf2bpl	0	2.910363842	7.1544323
1387	Gab3	0	2.909936509	7.1424456
797	Snrpf	2	2.909659796	56.446053
577	AI467606	3	2.909627074	21.343344
540	Fam169b	1	2.90362643	10.618699
425	Tra2a	0	2.901970993	19.715372
372	Gpr146	1	2.90164323	3.4074252
393	Kdm7a	0	2.901384953	6.415591
317	Rbm33	0	2.900303706	5.956514
172	Phc3	0	2.899676628	6.0283074
262	Usp24	0	2.89925263	9.587441
290	Pink1	3	2.897828585	12.249328
662	Fbxl12	0	2.897663823	6.9663315
889	Vezf1	0	2.896764067	12.448804
940	Trib2	1	2.895262552	5.7444496
77	Cd48	3	2.895119695	46.749725
259	Patj	1	2.894628607	7.081155
1189	Zbtb20	0	2.894255972	7.4324737
535	Ldha	2	2.891944356	71.354294
1245	Csnk2b	4	2.889622749	33.461174
48	Elk4	0	2.889278172	6.9197645
851	Gm12216	5	2.886269771	7.070146
1292	Reep5	3	2.88534249	53.707638
766	Vsir	4	2.8847774	24.58322
63	Cep350	0	2.883969135	11.686277
670	Slc44a2	3	2.882471069	11.788701
1204	Setd4	0	2.881302323	6.525412
328	Rhoh	4	2.879711434	7.112496
3	Phf3	0	2.877084085	8.4309
1236	H2-Ke6	0	2.876744609	15.973457
300	Park7	2	2.874885829	56.265644
1260	AY036118	0	2.874626835	10.714584
104	Setx	0	2.872651637	11.080015
364	Ran	2	2.871697746	95.94866
1148	Tnrc6b	0	2.870045099	9.346857
570	Tnrc6a	0	2.868582434	11.821957
837	Clint1	0	2.868483788	11.577299
240	Pnisr	0	2.868053037	8.205433
765	Psap	3	2.868020305	16.940361
749	Gm26740	4	2.860955364	15.767468
46	Ikbke	1	2.860834856	7.871926
1157	Pced1b	3	2.859796019	9.206031
101	Bmyc	1	2.858932517	8.278621
778	Cnn2	4	2.85801292	47.733944
1182	Slc49a4	1	2.856884086	5.9517784
452	Vgll4	0	2.8561335	8.403259
419	Gimap4	4	2.854602013	44.27577
1216	Vmn2r97	0	2.851784256	2.8353996
1334	Macrod1	1	2.847619648	5.5673513
293	Ubr4	0	2.846834253	12.534944
507	Cic	0	2.843184192	11.560472
1115	Card6	0	2.843015769	6.6580305
867	Rnf167	1	2.842923625	13.1661625
1266	Tomm6	2	2.841387321	54.15071
992	Cdk13	0	2.840513146	9.58791
1097	Zdhhc20	3	2.839664883	15.019145
1370	Nfkb2	1	2.839482184	6.5300198
621	Tpm4	4	2.839080643	55.58501
28	Trip12	0	2.838005035	16.058256
397	Trbv4	1	2.837767979	5.302053
78	Cd84	3	2.837579159	9.950511
1058	Trav8n-2	3	2.837279312	2.9466772
299	Rere	0	2.836254538	6.1653633
135	Pdia3	2	2.835580353	57.214756
852	Rapgef6	0	2.835300356	21.807024
742	Hivep2	0	2.834916052	4.246052
1066	Trav12-1	1	2.834347321	1.7713976
431	Herc3	0	2.83392318	4.243372
423	Gimap5	4	2.830734232	33.09285
49	Mdm4	0	2.829788493	8.092315
1093	Parp4	0	2.829712029	7.77317
1180	St6gal1	1	2.829385363	7.500572
134	Mga	0	2.824979719	5.581279
1193	Cd96	3	2.824423145	16.645325
443	Tgoln1	0	2.823854619	8.65247
524	Nkg7	3	2.823452539	63.51902
979	Gpr132	1	2.82320012	9.839632
1103	Lcp1	4	2.823039551	51.301712
1158	Kmt2d	0	2.818834007	6.763927
574	Sh2b1	0	2.817796305	5.681005
1279	Birc6	0	2.817435741	9.770954
771	Jmjd1c	0	2.816070697	7.0422873
89	Hnrnpu	2	2.815120852	41.440514
1155	Scaf11	0	2.813768568	20.912025
295	Prdm2	0	2.808280124	5.617752
836	Ccng1	3	2.805500579	17.532047
838	Itk	0	2.805330006	8.560416
286	Runx3	3	2.803573103	13.293187
1230	Abcg1	0	2.801700209	6.5075207
1152	Smdt1	2	2.799180982	48.949917
1353	Smarca2	0	2.799033357	6.5491433
617	Lsm4	2	2.798462059	62.414944
420	Gimap6	4	2.796889854	24.55166
1320	Ptprcap	4	2.796833421	45.69333
1213	Fam120b	0	2.79672724	5.3527794
1295	Ankhd1	0	2.794664537	7.8377237
1330	Atg2a	0	2.793556453	5.2397504
896	Zfp652	0	2.793265518	6.9604387
179	Mbnl1	0	2.792499651	16.642176
1064	Trav10	1	2.789349788	3.2849734
210	Cd2	4	2.788943577	51.95478
99	Pnpla7	0	2.787226778	5.3193855
302	Thap3	3	2.784111925	14.488294
625	Ndufb7	2	2.779929743	51.56886
1325	Banf1	2	2.779690679	77.6067
217	Lrif1	0	2.779313543	11.199348
1287	Zeb1	0	2.778556016	6.872667
447	Cnbp	0	2.776306279	27.180956
815	Esyt1	3	2.774908803	29.75196
1310	Smad4	0	2.772740899	5.1795745
884	Ccl6	0	2.768349979	2.4064662
828	Rel	0	2.767565434	7.1913524
991	Arid4b	0	2.764383252	9.688479
1233	Zfp871	0	2.762795127	8.022817
1257	H2-M3	5	2.762747186	14.926971
985	Asb13	0	2.760460794	2.4394681
448	Arl6ip5	3	2.760278092	46.575844
5	Arid5a	0	2.759615794	7.968048
350	Cox6a1	2	2.759516436	69.439186
389	Gm20186	0	2.759094043	5.9629893
501	Relb	1	2.75897372	4.1111155
246	Smim27	0	2.756244944	11.685398
1314	Mbp	0	2.755423755	8.682955
810	Ddit3	1	2.753878384	6.6216283
1386	Taz	0	2.749763195	5.575534
808	Ctdsp2	0	2.74908712	6.183986
590	Fam53b	0	2.747660426	3.866765
664	Shfl	1	2.745216414	7.372411
193	Tpm3	2	2.744461743	41.67886
1231	Akap8l	0	2.743667157	8.847689
53	Kdm5b	0	2.742438304	6.01001
566	Pde3b	1	2.742277159	15.660985
1071	Trav12-2	1	2.742239103	2.061553
674	Herpud2	3	2.737803554	8.077153
880	Slfn2	4	2.735123159	26.43823
1238	Brd2	0	2.734744011	14.018544
969	Btbd7	0	2.734593802	7.7372303
1328	Malat1	0	2.7336086	59.972553
1376	Ablim1	0	2.732083587	12.636596
384	N4bp2l1	0	2.729289387	5.935486
187	Fam189b	1	2.724669184	14.575784
1108	Mbnl2	0	2.721630684	4.0452366
958	Susd6	0	2.721094533	4.8709164
283	Ldlrap1	3	2.71877442	2.5085003
380	Pan3	0	2.71769676	6.29769
675	Ets1	0	2.717020961	22.103611
1341	Cd6	3	2.716969501	7.745764
196	S100a13	3	2.716963662	42.980724
1178	Klhl24	0	2.715209587	5.1133566
1272	Ubxn6	3	2.714439133	13.307973
651	Aprt	4	2.713834158	22.115898
510	Gmfg	4	2.713709154	46.66822
982	Igha	1	2.71195091	1.3705186
965	Alkbh1	1	2.7109708	9.328325
398	Trbv12-1	1	2.710822752	3.1414797
736	Fyco1	0	2.710272095	6.841634
444	Tet3	0	2.708666224	8.682367
758	Scml4	1	2.707973171	8.216877
554	Ucp2	3	2.707591898	42.943466
875	Taok1	0	2.70725774	6.0560055
158	Ncoa3	0	2.706962801	5.563906
65	Gm2000	1	2.706536772	18.679632
176	Elf2	0	2.705972533	12.928527
1165	Dip2b	0	2.705226905	4.962128
349	Dynll1	2	2.70498375	51.30357
659	Maml2	1	2.703690073	4.465126
1368	Oga	0	2.703664383	11.345508
1041	Tasor	0	2.703093245	6.5452547
820	Pik3ip1	1	2.702049752	11.897337
1116	Rictor	0	2.701790252	7.338463
784	Zbtb7a	0	2.701366489	8.892622
608	Letm2	0	2.701053111	7.6683416
1371	Trim8	3	2.700478316	7.3592844
324	Nop14	0	2.69979346	13.2996435
141	Zc3h6	0	2.6989034	5.0158634
0	Rb1cc1	0	2.698568966	6.4366827
400	Trbv12-2	1	2.698479791	4.207947
712	Atp1b3	3	2.696682088	32.01683
705	Ccpg1	0	2.695867246	5.3383975
1095	Zmym2	0	2.695317699	5.0428543
1079	Trav7-6	3	2.694819182	1.3411729
403	Trbv14	1	2.694184269	3.0381196
576	Aldoa	2	2.692942984	46.127052
615	Gmip	0	2.691061406	5.2087774
446	1600020E01Rik	0	2.690201702	4.21038
228	Nfkb1	0	2.689072762	9.814194
1308	Sec11c	2	2.688919964	44.757072
429	Avl9	0	2.688590347	7.2335367
924	Snhg20	0	2.68695966	7.0176363
1101	Lpar6	1	2.686005885	4.3429093
671	AB124611	3	2.685915751	8.459335
221	Dph5	1	2.684781357	9.130671
334	Jchain	1	2.681518816	0.9176844
1319	Pitpnm1	0	2.680022333	3.7690535
685	Bcl9l	0	2.678338271	5.619845
1221	Pkd1	0	2.678168033	4.3258443
1395	Rpl36a	1	2.677381424	69.58879
845	Clk4	0	2.677279501	8.757842
1210	Arid1b	0	2.6759449	7.108004
1070	Trav4-3	1	2.674873572	1.0623541
1381	Slc25a5	2	2.674681673	60.176086
1322	Clcf1	1	2.67337971	3.9263651
657	Birc2	0	2.673323233	6.369265
247	B4galt1	0	2.672457456	8.9003525
264	Prdx1	2	2.671053191	79.01653
757	Sesn1	1	2.668455535	7.496962
1172	Crebbp	0	2.666986073	7.759834
1149	Ep300	0	2.665923582	10.61423
325	Bod1l	0	2.665606529	9.947906
396	Trbv3	1	2.665259515	2.7399044
606	Ikbkb	1	2.66422274	8.896947
1305	Cd74	1	2.663705385	2.001201
854	Anxa6	3	2.66351875	36.31537
360	Setd1b	0	2.662614957	11.364563
244	Zfp292	0	2.662417484	5.220364
1140	Sh3bp1	0	2.662288993	12.600605
379	Polr1d	4	2.661789726	32.116936
859	Pik3r5	0	2.661011272	8.557961
1147	Grap2	0	2.660725836	5.849942
1316	Kmt5b	0	2.659990414	5.2612443
844	Sqstm1	3	2.656964128	17.232845
1324	Kdm2a	0	2.652753901	11.1252985
251	Anp32b	2	2.652104848	82.18915
1	Pcmtd1	0	2.648482389	7.9586143
439	Kdm3a	0	2.648334231	3.2795331
1199	Senp7	3	2.647640795	8.064372
981	Crip1	4	2.647403585	68.27026
987	Zmynd11	0	2.645519663	9.239382
760	Ascc3	0	2.642972773	11.477181
438	Cd8a	1	2.638811193	15.709065
1117	Nipbl	0	2.638322338	6.6507583
1263	Gtpbp2	0	2.638184693	8.344247
335	Pf4	1	2.637523476	3.6994047
1072	Trav12-3	1	2.637139914	1.4692674
229	H2afz	2	2.636483377	89.10852
1073	Trav13-2	1	2.63645523	1.6549807
1349	Tle4	0	2.636176639	7.1063046
642	Rrad	1	2.635992416	3.217381
305	Cdk11b	0	2.635079019	10.2178755
925	Tnrc6c	0	2.633055712	7.9335823
492	Leng8	0	2.629264363	5.8653083
153	Chd6	0	2.628752212	5.1342497
770	Herc4	0	2.626501067	8.896135
549	Rps17	2	2.626225852	71.199326
652	Ankrd11	0	2.624781953	8.216168
195	Gatad2b	0	2.623840336	9.96606
1052	Trav8d-2	1	2.622793884	1.2507862
311	Akap9	0	2.621145387	5.6177707
128	Madd	0	2.621114493	8.100763
536	Herc2	0	2.620996929	7.028831
1048	Trav2	1	2.617554666	1.0689746
1100	Bnip3l	3	2.617336603	24.374615
1196	Bbx	0	2.615710709	5.358298
812	Atp5b	2	2.615179001	61.78381
337	Hnrnpd	2	2.615066325	46.2716
1143	Ddx17	0	2.614685032	11.7495165
186	Ash1l	0	2.613866041	4.940621
1028	Ankra2	3	2.613585185	10.4887295
173	Atp11b	0	2.612842204	6.1265264
954	Arid4a	0	2.611949509	8.663399
118	7-Mar	0	2.611749459	9.408293
759	Gm34006	1	2.609155895	7.297659
212	Rsbn1	0	2.609108731	8.372912
422	Gimap1	3	2.606910128	34.997105
630	Il27ra	1	2.606207606	10.374599
781	Rps15	2	2.605421554	55.364643
1050	Trav5-1	1	2.60367616	1.2613173
1208	Brwd1	0	2.599574623	5.0012383
1030	Zswim6	0	2.592575879	4.0068784
1342	AW112010	4	2.590560977	65.422745
548	Crtc3	1	2.590136196	4.713218
497	Prkd2	0	2.589771693	10.531762
1094	Zmym5	0	2.589761316	8.240185
1350	Vps13a	0	2.58915063	7.7122774
7	Tmem131	0	2.58816852	11.679875
1065	Trav7-5	1	2.584748723	1.9977176
1205	Cbr1	1	2.584123286	11.167538
806	Dyrk2	0	2.582856833	6.5800624
404	Trbv15	1	2.581298224	2.3876262
826	Sertad2	0	2.580081314	5.5544443
877	Crlf3	1	2.578406485	4.9285336
1078	Trav6-7-dv9	1	2.577529464	1.2912779
916	2610035D17Rik	1	2.575487104	3.0271919
512	Hnrnpl	3	2.574958225	38.34582
834	Npm1	1	2.573883667	48.530003
1017	Nsd1	0	2.573185278	11.287935
358	Arpc3	4	2.571263116	50.17624
811	Stat6	0	2.571065577	6.29717
1300	Dmxl1	0	2.570530443	5.401079
1082	Trav14-3	1	2.565978927	0.74481845
1309	Mppe1	1	2.565071112	7.4315653
25	Klf7	1	2.564243736	5.3356876
168	Pcmtd2	3	2.562457615	6.010792
1022	Ice1	0	2.562253323	6.8858385
1290	Map3k2	0	2.560790919	7.1997843
1335	Slc3a2	0	2.560513616	15.741658
929	Cyth1	0	2.560292638	3.1126435
1138	Gm36738	1	2.55636244	5.982528
901	Psmb3	2	2.544804077	46.326485
111	Rpl12	1	2.544606276	74.70679
1217	Zfp53	1	2.543531061	13.665536
1256	Trim26	0	2.542110853	6.4099584
1253	Ppp1r18	3	2.539805251	40.704838
1056	Trav6n-6	1	2.539668767	0.809889
514	Zfp260	0	2.539080802	7.0536575
1083	Trav3-4	1	2.538996958	0.9891576
1228	Srsf3	2	2.535321623	61.90745
658	Birc3	0	2.533542099	4.361518
910	Kansl1	0	2.528846	7.4901743
36	Hdac4	0	2.528599028	5.3734655
171	Rpl22l1	1	2.527476118	42.014828
370	Mepce	0	2.52534492	7.0756006
934	Actg1	4	2.523493011	65.310974
582	Stx4a	0	2.522322633	6.7695665
445	Zfp638	0	2.517426502	9.598776
1318	Cdk2ap2	1	2.516500304	11.487281
266	Ybx1	2	2.514499254	68.675186
124	Nfe2l2	1	2.513271034	5.2770085
1356	Stambpl1	1	2.513042905	9.954322
552	Il16	4	2.512219112	6.2992945
803	Lyz2	1	2.511867714	2.184985
643	Gm5914	1	2.508423659	3.5151348
394	Trbv1	1	2.504221462	1.8735082
668	Kri1	0	2.50301518	9.863124
458	Grcc10	4	2.500463193	19.715065
1057	Trav13n-1	1	2.498107047	0.37399918
346	Selplg	3	2.496812736	58.596554
953	Klhdc1	1	2.496394185	4.593721
1075	Trav3-3	1	2.495705479	3.855908
1218	Zfp945	3	2.494824441	4.050257
1166	Bin2	3	2.493789332	24.234165
553	Uvrag	1	2.493577362	5.6913753
1086	Trav21-dv12	1	2.489981747	0.73505515
1063	Trav9-1	1	2.488900153	2.1487372
1159	Lmbr1l	1	2.486740739	5.3323617
1061	Trav7-4	1	2.48453518	2.0401487
1407	mt-Atp6	1	2.483694118	27.415375
412	Trbv30	1	2.481038908	0.4490841
344	Zfp644	0	2.479635004	9.004938
1054	Trav14d-3-dv8	1	2.478698841	0.84986126
310	Mterf1a	1	2.478509268	6.9992347
532	Cd37	4	2.478128309	18.917048
369	Gnb2	4	2.4772667	42.518166
653	2810013P06Rik	1	2.472231782	5.220529
1055	Trav10n	1	2.471304027	0.83115643
1016	Rnf44	1	2.468795772	11.382464
573	Lat	1	2.465763601	14.905768
1060	Trav14n-3	1	2.465136837	1.5883045
321	Fam53a	0	2.463061565	7.878065
424	Gimap3	4	2.462712844	30.13397
1047	Trav1	1	2.462323066	1.5990354
1379	Rbm3	4	2.457202263	84.38732
1404	mt-Co1	1	2.453632055	29.961905
920	Jpt1	1	2.452874305	42.61295
720	Ip6k1	0	2.452056464	3.9156556
1195	Cd47	4	2.451722942	47.499855
395	Trbv2	1	2.449854173	0.9632669
633	Trmt1	1	2.444969481	6.2476707
1059	Trav16n	1	2.443277619	1.7745951
699	Ppib	4	2.441510187	43.448547
1084	Trav17	1	2.441403263	0.43787044
1043	Nisch	0	2.439550259	5.7886353
222	1810037I17Rik	2	2.438587766	51.529827
415	Trbv31	1	2.437076005	1.291547
1051	Trav13d-1	1	2.434188443	0.19764404
1021	Prxl2c	1	2.432799916	6.2750154
292	Capzb	4	2.431857851	44.482403
1062	Trav8-1	1	2.428556647	0.46778685
1232	Rasal3	1	2.427876509	9.331217
1388	Msn	3	2.427752629	23.720713
515	Sdhaf1	1	2.427708575	8.314251
392	Ubn2	0	2.426553354	4.971081
410	Trbv26	1	2.426353604	0.70954794
1080	Trav16	1	2.424619143	1.8983729
1049	Trav3-1	1	2.421403152	0.55337274
382	Hmgb1	2	2.413042564	76.797485
1262	Hsp90ab1	2	2.411416218	72.64608
285	Rsrp1	4	2.410358403	24.712042
42	Actr3	4	2.408901746	39.767715
1383	Mecp2	1	2.406112514	7.1268454
1074	Trav14-2	1	2.403679754	1.0380324
681	Thy1	0	2.400328178	37.128674
1069	Trav9-2	1	2.397094295	1.5304048
779	Arhgap45	0	2.388777686	18.414993
1405	mt-Co2	1	2.385797528	19.490568
1085	Trav19	1	2.381296266	0.5521391
214	Atp5f1	2	2.376307797	48.895794
409	Trbv23	1	2.3739116	0.27966362
95	Atp5c1	4	2.373178941	30.25708
150	Rbm39	0	2.369835637	34.866642
56	Ptprc	0	2.368874963	27.469606
388	Ndufa4	2	2.368379863	63.917007
692	Cox5a	2	2.364061276	74.45662
1163	Tmbim6	5	2.35979986	24.148375
1186	Golgb1	1	2.345300156	6.3854322
437	Cd8b1	4	2.343138558	52.80672
637	Adcy7	0	2.342717111	5.8695703
990	Ggps1	1	2.332748645	5.8059216
271	Laptm5	3	2.332383927	57.739464
19	Cflar	1	2.321991973	8.93939
345	Rpl5	1	2.315025225	31.88649
794	Slc25a3	1	2.313270632	32.75578
1214	Psmb1	4	2.310988685	29.543276
165	Gnas	4	2.30926768	31.573725
200	S100a10	4	2.309162312	72.92375
122	Atp5g3	2	2.302538996	85.13479
10	Rpl31	1	2.301787066	35.73337
1027	Nsa2	1	2.297032428	23.463713
809	B4galnt1	4	2.296134789	21.260174
1312	Atp5a1	2	2.294797128	46.84295
1294	Pura	1	2.28457306	9.722212
616	Ndufa13	4	2.281093699	29.813036
188	Krtcap2	1	2.280656591	31.805573
6	Cox5b	2	2.278770129	73.82625
579	1-Sep	4	2.27763526	28.525953
387	Sem1	2	2.276701434	34.37614
707	Cox7a2	2	2.274795321	59.684147
1201	Atp5j	2	2.273086106	60.642097
718	Gnai2	3	2.269228242	53.69604
1220	Elob	2	2.266471062	54.170868
1275	Myl12a	4	2.255158819	44.012074
432	Tigd2	1	2.251153316	5.825486
696	2300009A05Rik	1	2.248125829	6.5844307
1219	Srrm2	0	2.244642507	11.710812
663	Ubl5	2	2.234052163	24.457933
1153	Tspo	4	2.231342325	42.420647
1351	Ostf1	4	2.227929137	35.791325
1187	Cox17	3	2.224100526	40.017063
284	Tmem50a	3	2.223553188	37.03376
252	Sec61b	2	2.221846635	50.63129
1250	H2-Q7	5	2.216488579	32.052937
377	Arpc1b	3	2.213153615	44.23355
433	Serbp1	2	2.207374832	42.360577
769	Srgn	4	2.177070733	46.256866
24	Eef1b2	1	2.170001864	59.410694
824	Sec61g	2	2.156085856	37.240467
952	Rps29	0	2.152409055	70.6739
1321	Ppp1ca	4	2.15202444	42.039047
684	Rps25	1	2.149064914	42.459805
891	Nme2	1	2.146335125	48.272877
649	Cyba	3	2.124652707	35.346054
1234	Rps28	0	2.117168918	77.40307
27	Arpc2	3	2.07946617	44.815685
453	Hnrnpf	2	2.077444353	32.62162
935	Arhgdia	3	2.074081418	36.357998
166	Rps21	0	2.070044864	69.22103
750	Rps12	1	2.052856523	48.634975
257	Rps6	1	2.042039015	46.236774
378	Atp5j2	2	2.019311831	61.225708
289	Cdc42	3	1.994640947	43.97358
123	Hnrnpa3	2	1.994553367	63.62723
687	Cd3e	1	1.992918074	55.019466
1122	Cox6c	1	1.989357181	35.886143
375	Rac1	1	1.982664082	32.479073
1123	Ywhaz	3	1.982390277	44.28272
50	Snrpe	1	1.958642604	71.84299
1385	Rpl10	1	1.955764581	52.970116
790	Tle5	1	1.949984445	36.33987
725	Tma7	2	1.943252014	53.476616
721	Rhoa	3	1.937143758	36.039192
521	Cox6b1	2	1.936422784	45.230618
1244	Clic1	1	1.931653277	68.26969
486	H2afj	1	1.927096481	10.202575
427	Hnrnpa2b1	2	1.92025526	71.505775
967	Calm1	2	1.879080543	65.690636
853	Hint1	1	1.870457569	66.72354
1025	Cox7c	1	1.852840404	34.582054
814	Myl6	4	1.827854797	60.16187
921	Sumo2	1	1.827333898	41.425613
677	Hspa8	1	1.76108317	37.214935
194	Rps27	0	1.74207737	84.074196
1102	Itm2b	1	1.715322219	48.82282
1344	Ms4a4b	4	1.710754894	73.17513
1389	Il2rg	1	1.700493946	18.471762
1327	Cfl1	1	1.698507967	63.566147
281	Sh3bgrl3	1	1.654218292	52.30001
280	Cd52	1	1.641110335	69.67409
504	Rps19	1	1.638373932	90.29615
233	Rps20	1	1.606328981	94.53732
1259	Gm42418	0	1.520048257	34.826027
374	Actb	1	1.308710654	74.60413
