## Supplemental Table 3 for "Mapping the gene space at single-cell resolution with gene signal pattern analysis"

	pathway	ligand	receptor	interaction	clusters
0	TGFb	Tgfb1	Tgfbr1	Secreted Signaling	9
1	TGFb	Tgfb1	Tgfbr2	Secreted Signaling	3
2	GDF	Gdf11	Tgfbr1	Secreted Signaling	9
3	WNT	Wnt10a	Fzd2	Secreted Signaling	4
4	WNT	Wnt10b	Fzd2	Secreted Signaling	2
5	ncWNT	Wnt5a	Fzd2	Secreted Signaling	7
6	NRG	Nrg1	Itgav	Secreted Signaling	15
7	NRG	Nrg1	Itgb3	Secreted Signaling	15
8	FGF	Fgf7	Fgfr1	Secreted Signaling	7
9	PDGF	Pdgfa	Pdgfra	Secreted Signaling	8
10	PDGF	Pdgfb	Pdgfra	Secreted Signaling	3
11	IGF	Igf1	Itgav	Secreted Signaling	1
12	IGF	Igf1	Itgb3	Secreted Signaling	2
13	IGF	Igf1	Itga6	Secreted Signaling	18
14	IGF	Igf1	Itgb4	Secreted Signaling	18
15	IGF	Igfl3	Igflr1	Secreted Signaling	6
16	CCL	Ccl5	Ccr1	Secreted Signaling	5
17	CCL	Ccl3	Ccr1	Secreted Signaling	5
18	CCL	Ccl8	Ccr1	Secreted Signaling	9
19	CCL	Ccl9	Ccr1	Secreted Signaling	9
20	CCL	Ccl6	Ccr1	Secreted Signaling	9
21	CCL	Ccl7	Ccr1	Secreted Signaling	9
22	CCL	Ccl8	Ccr2	Secreted Signaling	19
23	CCL	Ccl6	Ccr2	Secreted Signaling	19
24	CCL	Ccl7	Ccr2	Secreted Signaling	19
25	CCL	Ccl2	Ccr2	Secreted Signaling	19
26	CCL	Ccl12	Ccr2	Secreted Signaling	19
27	CCL	Ccl27a	Ccr2	Secreted Signaling	21
28	CCL	Ccl17	Ccr4	Secreted Signaling	10
29	CCL	Ccl22	Ccr4	Secreted Signaling	10
30	CCL	Ccl5	Ccr4	Secreted Signaling	5
31	CCL	Ccl4	Ccr5	Secreted Signaling	5
32	CCL	Ccl5	Ccr5	Secreted Signaling	5
33	CCL	Ccl3	Ccr5	Secreted Signaling	5
34	CCL	Ccl8	Ccr5	Secreted Signaling	9
35	CCL	Ccl20	Ccr6	Secreted Signaling	10
36	CCL	Ccl21a	Ccr7	Secreted Signaling	10
37	CCL	Ccl21a	Ackr4	Secreted Signaling	18
38	CCL	Ccl1	Ccr8	Secreted Signaling	5
39	CCL	Ccl27a	Ccr10	Secreted Signaling	4
40	CCL	Ccl1	Ackr4	Secreted Signaling	18
41	CCL	Ccl8	Ackr4	Secreted Signaling	18
42	CCL	Ccl1	Ackr1	Secreted Signaling	5
43	CCL	Ccl2	Ackr1	Secreted Signaling	3
44	CCL	Ccl5	Ackr1	Secreted Signaling	5
45	CCL	Ccl7	Ackr1	Secreted Signaling	3
46	CCL	Ccl8	Ackr1	Secreted Signaling	3
47	CCL	Ccl11	Ackr1	Secreted Signaling	2
48	CCL	Ccl17	Ackr1	Secreted Signaling	3
49	CXCL	Cxcl9	Cxcr3	Secreted Signaling	15
50	CXCL	Cxcl10	Cxcr3	Secreted Signaling	15
51	CXCL	Cxcl13	Cxcr3	Secreted Signaling	2
52	CXCL	Pf4	Cxcr3	Secreted Signaling	15
53	CXCL	Cxcl16	Cxcr6	Secreted Signaling	19
54	CXCL	Cxcl1	Ackr1	Secreted Signaling	3
55	CXCL	Cxcl2	Ackr1	Secreted Signaling	15
56	CXCL	Cxcl3	Ackr1	Secreted Signaling	3
57	CXCL	Cxcl9	Ackr1	Secreted Signaling	15
58	CXCL	Cxcl10	Ackr1	Secreted Signaling	15
59	CXCL	Cxcl13	Ackr1	Secreted Signaling	2
60	MIF	Mif	Cd74	Secreted Signaling	14
61	MIF	Mif	Cxcr4	Secreted Signaling	9
62	MIF	Mif	Cd44	Secreted Signaling	3
63	IL2	Il2	Il2ra	Secreted Signaling	0
64	IL2	Il2	Il2rb	Secreted Signaling	0
65	IL2	Il2	Il2rg	Secreted Signaling	10
66	IL2	Il4	Il2rg	Secreted Signaling	10
67	IL2	Il9	Il9r	Secreted Signaling	10
68	IL2	Il9	Il2rg	Secreted Signaling	10
69	IL2	Tslp	Il7r	Secreted Signaling	10
70	IL2	Tslp	Crlf2	Secreted Signaling	6
71	IL4	Il5	Csf2rb	Secreted Signaling	14
72	IL4	Csf2	Csf2ra	Secreted Signaling	14
73	IL4	Csf2	Csf2rb	Secreted Signaling	14
74	IL6	Il6	Il6st	Secreted Signaling	17
75	IL12	Il12b	Il12rb1	Secreted Signaling	10
76	IL12	Il12b	Il12rb2	Secreted Signaling	17
77	IL12	Ebi3	Il27ra	Secreted Signaling	3
78	IL12	Ebi3	Il6st	Secreted Signaling	15
79	LIFR	Clcf1	Lifr	Secreted Signaling	2
80	OSM	Osm	Lifr	Secreted Signaling	15
81	OSM	Osm	Il6st	Secreted Signaling	15
82	IL10	Il10	Il10ra	Secreted Signaling	6
83	IL10	Il10	Il10rb	Secreted Signaling	9
84	IL1	Il18	Il18r1	Secreted Signaling	0
85	IL1	Il18	Il18rap	Secreted Signaling	6
86	IL1	Il33	Il1rl1	Secreted Signaling	4
87	IL17	Il17a	Il17ra	Secreted Signaling	2
88	IL17	Il17f	Il17ra	Secreted Signaling	2
89	CSF	Csf1	Csf1r	Secreted Signaling	5
90	IL16	Il16	Cd4	Secreted Signaling	0
91	IFN-II	Ifng	Ifngr1	Secreted Signaling	5
92	TNF	Tnf	Tnfrsf1b	Secreted Signaling	0
93	LT	Lta	Tnfrsf1b	Secreted Signaling	0
94	LT	Lta	Ltb	Secreted Signaling	0
95	FASLG	Fasl	Fas	Secreted Signaling	5
96	CD70	Cd70	Cd27	Secreted Signaling	6
97	CD30	Tnfsf8	Tnfrsf8	Secreted Signaling	0
98	CD137	Tnfsf9	Tnfrsf9	Secreted Signaling	0
99	OX40	Tnfsf4	Tnfrsf4	Secreted Signaling	0
100	CD40	Cd40lg	Itgb3	Secreted Signaling	0
101	CD40	Cd40lg	Itgb1	Secreted Signaling	17
102	CD40	Cd40lg	Itgam	Secreted Signaling	14
103	CD40	Cd40lg	Itgb2	Secreted Signaling	6
104	SPP1	Spp1	Cd44	Secreted Signaling	3
105	SPP1	Spp1	Itgav	Secreted Signaling	1
106	SPP1	Spp1	Itgb3	Secreted Signaling	3
107	SPP1	Spp1	Itgb1	Secreted Signaling	17
108	SPP1	Spp1	Itga4	Secreted Signaling	6
109	VISFATIN	Nampt	Itgb1	Secreted Signaling	15
110	ANGPTL	Angptl4	Itgb1	Secreted Signaling	17
111	ANGPTL	Angptl4	Itgav	Secreted Signaling	1
112	ANGPTL	Angptl4	Itgb3	Secreted Signaling	1
113	ANGPTL	Angptl4	Cdh5	Secreted Signaling	1
114	ANGPTL	Angptl4	Cdh11	Secreted Signaling	1
115	ANGPTL	Angptl4	Sdc1	Secreted Signaling	12
116	ANGPTL	Angptl4	Sdc3	Secreted Signaling	14
117	ANGPTL	Angptl4	Sdc4	Secreted Signaling	11
118	MK	Mdk	Sdc1	Secreted Signaling	12
119	MK	Mdk	Sdc4	Secreted Signaling	13
120	MK	Mdk	Itga4	Secreted Signaling	20
121	MK	Mdk	Itgb1	Secreted Signaling	13
122	MK	Mdk	Itga6	Secreted Signaling	18
123	MK	Mdk	Lrp1	Secreted Signaling	13
124	MK	Mdk	Ncl	Secreted Signaling	7
125	PTN	Ptn	Sdc1	Secreted Signaling	11
126	PTN	Ptn	Sdc3	Secreted Signaling	14
127	PTN	Ptn	Sdc4	Secreted Signaling	11
128	PTN	Ptn	Itgav	Secreted Signaling	8
129	PTN	Ptn	Itgb3	Secreted Signaling	8
130	PTN	Ptn	Ncl	Secreted Signaling	8
131	PERIOSTIN	Postn	Itgav	Secreted Signaling	4
132	PERIOSTIN	Postn	Itgb3	Secreted Signaling	4
133	COMPLEMENT	C3	C3ar1	Secreted Signaling	9
134	COMPLEMENT	C3	Itgam	Secreted Signaling	9
135	COMPLEMENT	C3	Itgb2	Secreted Signaling	15
136	COMPLEMENT	C3	Itgax	Secreted Signaling	9
137	EDN	Edn1	Ednrb	Secreted Signaling	3
138	EDN	Edn2	Ednrb	Secreted Signaling	8
139	EDN	Edn3	Ednrb	Secreted Signaling	7
140	PARs	Gzma	F2r	Secreted Signaling	5
141	PARs	Prss2	F2r	Secreted Signaling	2
142	PARs	Gzma	F2rl2	Secreted Signaling	5
143	PARs	Prss2	F2rl2	Secreted Signaling	2
144	KIT	Kitl	Kit	Secreted Signaling	1
145	SEMA3	Sema3c	Nrp1	Secreted Signaling	4
146	SEMA3	Sema3c	Nrp2	Secreted Signaling	4
147	SEMA3	Sema3c	Plxnd1	Secreted Signaling	4
148	ANNEXIN	Anxa1	Fpr2	Secreted Signaling	9
149	CALCR	Calca	Calcrl	Secreted Signaling	2
150	GALECTIN	Lgals9	Ighm	Secreted Signaling	10
151	PROS	Pros1	Axl	Secreted Signaling	9
152	CHEMERIN	Rarres2	Cmklr1	Secreted Signaling	2
153	GALECTIN	Lgals9	Havcr2	Secreted Signaling	19
154	GALECTIN	Lgals9	Cd44	Secreted Signaling	3
155	COLLAGEN	Col1a1	Itga1	ECM-Receptor	16
156	COLLAGEN	Col1a1	Itgb1	ECM-Receptor	17
157	COLLAGEN	Col1a2	Itga1	ECM-Receptor	16
158	COLLAGEN	Col1a2	Itgb1	ECM-Receptor	13
159	COLLAGEN	Col4a1	Itga1	ECM-Receptor	8
160	COLLAGEN	Col4a1	Itgb1	ECM-Receptor	8
161	COLLAGEN	Col4a2	Itga1	ECM-Receptor	8
162	COLLAGEN	Col4a2	Itgb1	ECM-Receptor	8
163	COLLAGEN	Col6a1	Itga1	ECM-Receptor	16
164	COLLAGEN	Col6a1	Itgb1	ECM-Receptor	13
165	COLLAGEN	Col6a2	Itga1	ECM-Receptor	16
166	COLLAGEN	Col6a2	Itgb1	ECM-Receptor	13
167	COLLAGEN	Col6a3	Itga1	ECM-Receptor	16
168	COLLAGEN	Col6a3	Itgb1	ECM-Receptor	13
169	FN1	Fn1	Itgb1	ECM-Receptor	17
170	FN1	Fn1	Itga4	ECM-Receptor	19
171	LAMININ	Lama2	Itga1	ECM-Receptor	16
172	LAMININ	Lama2	Itgb1	ECM-Receptor	13
173	LAMININ	Lamb1	Itga1	ECM-Receptor	16
174	LAMININ	Lamb1	Itgb1	ECM-Receptor	8
175	LAMININ	Lamb3	Itga1	ECM-Receptor	21
176	LAMININ	Lamb3	Itgb1	ECM-Receptor	21
177	LAMININ	Lamc1	Itga1	ECM-Receptor	16
178	LAMININ	Lamc1	Itgb1	ECM-Receptor	17
179	LAMININ	Lamc3	Itga1	ECM-Receptor	16
180	LAMININ	Lamc3	Itgb1	ECM-Receptor	13
181	CHAD	Chad	Itgb1	ECM-Receptor	17
182	RELN	Reln	Itgb1	ECM-Receptor	17
183	THBS	Thbs1	Itgb1	ECM-Receptor	17
184	THBS	Thbs2	Itgb1	ECM-Receptor	21
185	LAMININ	Lama2	Itga6	ECM-Receptor	18
186	LAMININ	Lamb1	Itga6	ECM-Receptor	18
187	LAMININ	Lamb3	Itga6	ECM-Receptor	21
188	LAMININ	Lamc1	Itga6	ECM-Receptor	18
189	LAMININ	Lamc3	Itga6	ECM-Receptor	18
190	TENASCIN	Tnc	Itgb1	ECM-Receptor	8
191	TENASCIN	Tnxb	Itgb1	ECM-Receptor	21
192	FN1	Fn1	Itgav	ECM-Receptor	1
193	FN1	Fn1	Itgb7	ECM-Receptor	10
194	FN1	Fn1	Itgb3	ECM-Receptor	3
195	VWF	Vwf	Itgav	ECM-Receptor	1
196	VWF	Vwf	Itgb3	ECM-Receptor	3
197	TENASCIN	Tnc	Itgav	ECM-Receptor	8
198	TENASCIN	Tnc	Itgb3	ECM-Receptor	8
199	TENASCIN	Tnxb	Itgav	ECM-Receptor	4
200	TENASCIN	Tnxb	Itgb3	ECM-Receptor	4
201	THBS	Thbs1	Itgav	ECM-Receptor	1
202	THBS	Thbs1	Itgb3	ECM-Receptor	1
203	THBS	Thbs2	Itgav	ECM-Receptor	4
204	THBS	Thbs2	Itgb3	ECM-Receptor	4
205	FN1	Fn1	Itgb8	ECM-Receptor	12
206	LAMININ	Lama2	Itgav	ECM-Receptor	20
207	LAMININ	Lama2	Itgb8	ECM-Receptor	7
208	LAMININ	Lamb1	Itgav	ECM-Receptor	8
209	LAMININ	Lamb1	Itgb8	ECM-Receptor	11
210	LAMININ	Lamb3	Itgav	ECM-Receptor	4
211	LAMININ	Lamb3	Itgb8	ECM-Receptor	4
212	LAMININ	Lamc1	Itgav	ECM-Receptor	1
213	LAMININ	Lamc1	Itgb8	ECM-Receptor	12
214	LAMININ	Lamc3	Itgav	ECM-Receptor	20
215	LAMININ	Lamc3	Itgb8	ECM-Receptor	7
216	COLLAGEN	Col1a1	Itgav	ECM-Receptor	1
217	COLLAGEN	Col1a1	Itgb8	ECM-Receptor	7
218	COLLAGEN	Col1a2	Itgav	ECM-Receptor	20
219	COLLAGEN	Col1a2	Itgb8	ECM-Receptor	7
220	COLLAGEN	Col4a1	Itgav	ECM-Receptor	8
221	COLLAGEN	Col4a1	Itgb8	ECM-Receptor	11
222	COLLAGEN	Col4a2	Itgav	ECM-Receptor	8
223	COLLAGEN	Col4a2	Itgb8	ECM-Receptor	11
224	COLLAGEN	Col6a1	Itgav	ECM-Receptor	20
225	COLLAGEN	Col6a1	Itgb8	ECM-Receptor	22
226	COLLAGEN	Col6a2	Itgav	ECM-Receptor	20
227	COLLAGEN	Col6a2	Itgb8	ECM-Receptor	7
228	COLLAGEN	Col6a3	Itgav	ECM-Receptor	20
229	COLLAGEN	Col6a3	Itgb8	ECM-Receptor	7
230	LAMININ	Lama2	Itgb4	ECM-Receptor	18
231	LAMININ	Lamb1	Itgb4	ECM-Receptor	18
232	LAMININ	Lamb3	Itgb4	ECM-Receptor	21
233	LAMININ	Lamc1	Itgb4	ECM-Receptor	18
234	LAMININ	Lamc3	Itgb4	ECM-Receptor	18
235	FN1	Fn1	Cd44	ECM-Receptor	3
236	COLLAGEN	Col1a1	Cd44	ECM-Receptor	7
237	COLLAGEN	Col1a2	Cd44	ECM-Receptor	7
238	COLLAGEN	Col4a1	Cd44	ECM-Receptor	11
239	COLLAGEN	Col4a2	Cd44	ECM-Receptor	11
240	COLLAGEN	Col6a1	Cd44	ECM-Receptor	7
241	COLLAGEN	Col6a2	Cd44	ECM-Receptor	7
242	COLLAGEN	Col6a3	Cd44	ECM-Receptor	7
243	LAMININ	Lama2	Cd44	ECM-Receptor	7
244	LAMININ	Lamb1	Cd44	ECM-Receptor	11
245	LAMININ	Lamb3	Cd44	ECM-Receptor	4
246	LAMININ	Lamc1	Cd44	ECM-Receptor	12
247	LAMININ	Lamc3	Cd44	ECM-Receptor	7
248	COLLAGEN	Col1a1	Sdc1	ECM-Receptor	12
249	COLLAGEN	Col1a2	Sdc1	ECM-Receptor	12
250	COLLAGEN	Col4a1	Sdc1	ECM-Receptor	11
251	COLLAGEN	Col4a2	Sdc1	ECM-Receptor	11
252	COLLAGEN	Col6a1	Sdc1	ECM-Receptor	12
253	COLLAGEN	Col6a2	Sdc1	ECM-Receptor	12
254	COLLAGEN	Col6a3	Sdc1	ECM-Receptor	12
255	FN1	Fn1	Sdc1	ECM-Receptor	12
256	TENASCIN	Tnc	Sdc1	ECM-Receptor	11
257	TENASCIN	Tnxb	Sdc1	ECM-Receptor	4
258	THBS	Thbs1	Sdc1	ECM-Receptor	12
259	THBS	Thbs2	Sdc1	ECM-Receptor	12
260	COLLAGEN	Col1a1	Sdc4	ECM-Receptor	13
261	COLLAGEN	Col1a2	Sdc4	ECM-Receptor	13
262	COLLAGEN	Col4a1	Sdc4	ECM-Receptor	11
263	COLLAGEN	Col4a2	Sdc4	ECM-Receptor	11
264	COLLAGEN	Col6a1	Sdc4	ECM-Receptor	13
265	COLLAGEN	Col6a2	Sdc4	ECM-Receptor	13
266	COLLAGEN	Col6a3	Sdc4	ECM-Receptor	13
267	FN1	Fn1	Sdc4	ECM-Receptor	11
268	TENASCIN	Tnc	Sdc4	ECM-Receptor	11
269	TENASCIN	Tnxb	Sdc4	ECM-Receptor	4
270	THBS	Thbs1	Sdc4	ECM-Receptor	11
271	THBS	Thbs2	Sdc4	ECM-Receptor	13
272	LAMININ	Lama2	Sv2c	ECM-Receptor	20
273	LAMININ	Lamb1	Sv2c	ECM-Receptor	8
274	LAMININ	Lamb3	Sv2c	ECM-Receptor	4
275	LAMININ	Lamc1	Sv2c	ECM-Receptor	1
276	LAMININ	Lamc3	Sv2c	ECM-Receptor	20
277	THBS	Thbs1	Cd36	ECM-Receptor	3
278	THBS	Thbs2	Cd36	ECM-Receptor	4
279	THBS	Thbs1	Cd47	ECM-Receptor	1
280	THBS	Thbs2	Cd47	ECM-Receptor	4
281	ALCAM	Alcam	Cd6	Cell-Cell Contact	8
282	ANXA1	Anxa1	Fpr2	Cell-Cell Contact	9
283	APP	App	Cd74	Cell-Cell Contact	14
284	CD200	Cd200	Cd200r1	Cell-Cell Contact	1
285	CD200	Cd200	Cd200r3	Cell-Cell Contact	1
286	CD200	Cd200	Cd200r4	Cell-Cell Contact	1
287	CD226	Cd226	Pvr	Cell-Cell Contact	5
288	CD39	Entpd1	Adora2a	Cell-Cell Contact	15
289	CD40	Cd40lg	Cd40	Cell-Cell Contact	14
290	CD45	Ptprc	Mrc1	Cell-Cell Contact	9
291	CD6	Cd6	Alcam	Cell-Cell Contact	12
292	CD80	Cd80	Cd274	Cell-Cell Contact	9
293	CD80	Cd80	Cd28	Cell-Cell Contact	6
294	CD80	Cd80	Ctla4	Cell-Cell Contact	0
295	CD86	Cd86	Cd28	Cell-Cell Contact	6
296	CD86	Cd86	Ctla4	Cell-Cell Contact	0
297	CD96	Cd96	Pvr	Cell-Cell Contact	0
298	CDH	Cdh1	Cdh1	Cell-Cell Contact	2
299	CDH1	Cdh1	Itga1	Cell-Cell Contact	16
300	CDH1	Cdh1	Itgb1	Cell-Cell Contact	17
301	CDH1	Cdh1	Itgae	Cell-Cell Contact	10
302	CDH1	Cdh1	Itgb7	Cell-Cell Contact	10
303	CDH1	Cdh1	Klrg1	Cell-Cell Contact	0
304	CDH5	Cdh5	Cdh5	Cell-Cell Contact	2
305	CLEC	Clec2d	Klrb1b	Cell-Cell Contact	10
306	CLEC	Clec2i	Klrb1f	Cell-Cell Contact	10
307	CSPG4	Cspg4	Itgb1	Cell-Cell Contact	8
308	ESAM	Esam	Esam	Cell-Cell Contact	2
309	ICAM	Icam1	Itgax	Cell-Cell Contact	14
310	ICAM	Icam1	Itgb2	Cell-Cell Contact	6
311	ICAM	Icam1	Itgal	Cell-Cell Contact	6
312	ICAM	Icam2	Itgal	Cell-Cell Contact	6
313	ICAM	Icam2	Itgb2	Cell-Cell Contact	6
314	ICAM	Icam1	Itgam	Cell-Cell Contact	14
315	ICAM	Icam2	Itgam	Cell-Cell Contact	14
316	ICAM	Icam1	Spn	Cell-Cell Contact	3
317	ICOS	Icosl	Icos	Cell-Cell Contact	0
318	ICOS	Icosl	Cd28	Cell-Cell Contact	6
319	ICOS	Icosl	Ctla4	Cell-Cell Contact	0
320	ITGAL-ITGB2	Itgb2	Cd226	Cell-Cell Contact	6
321	ITGAL-ITGB2	Itgb2	Icam1	Cell-Cell Contact	5
322	ITGAL-ITGB2	Itgb2	Icam2	Cell-Cell Contact	5
323	JAM	Jam2	Itgb1	Cell-Cell Contact	17
324	JAM	Jam2	Itgav	Cell-Cell Contact	1
325	JAM	Jam2	Jam2	Cell-Cell Contact	2
326	L1CAM	L1cam	Itgav	Cell-Cell Contact	1
327	L1CAM	L1cam	Itgb3	Cell-Cell Contact	0
328	L1CAM	L1cam	Itga4	Cell-Cell Contact	6
329	L1CAM	L1cam	Itgb7	Cell-Cell Contact	10
330	L1CAM	L1cam	L1cam	Cell-Cell Contact	2
331	LCK	Lck	Cd8a	Cell-Cell Contact	16
332	LCK	Lck	Cd8b1	Cell-Cell Contact	16
333	MHC-I	Ulbp1	Klrk1	Cell-Cell Contact	16
334	MPZ	Mpz	Mpz	Cell-Cell Contact	2
335	NCAM	Ncam1	Fgfr1	Cell-Cell Contact	7
336	NCAM	Ncam1	Ncam1	Cell-Cell Contact	7
337	NCAM	Ncam1	L1cam	Cell-Cell Contact	7
338	NKG2D	Ulbp1	Klrk1	Cell-Cell Contact	16
339	NKG2D	Ulbp1	Hcst	Cell-Cell Contact	6
340	PD-L1	Cd274	Pdcd1	Cell-Cell Contact	19
341	PDL2	Pdcd1lg2	Pdcd1	Cell-Cell Contact	19
342	PECAM1	Pecam1	Pecam1	Cell-Cell Contact	3
343	PVR	Pvr	Cd226	Cell-Cell Contact	6
344	PVR	Pvr	Tigit	Cell-Cell Contact	6
345	SELL	Sell	Cd34	Cell-Cell Contact	12
346	SELL	Sell	Podxl	Cell-Cell Contact	2
347	SELPLG	Selplg	Sell	Cell-Cell Contact	5
348	SEMA4	Sema4a	Nrp1	Cell-Cell Contact	5
349	SEMA4	Sema4d	Cd72	Cell-Cell Contact	9
350	SEMA6	Sema6d	Kdr	Cell-Cell Contact	2
351	SEMA6	Sema6d	Trem2	Cell-Cell Contact	14
352	THY1	Thy1	Itgam	Cell-Cell Contact	14
353	THY1	Thy1	Itgb2	Cell-Cell Contact	6
354	THY1	Thy1	Itgax	Cell-Cell Contact	14
355	THY1	Thy1	Itgav	Cell-Cell Contact	0
356	THY1	Thy1	Itgb3	Cell-Cell Contact	0
357	TIGIT	Tigit	Pvr	Cell-Cell Contact	5
358	VCAM	Vcam1	Itga4	Cell-Cell Contact	19
359	VCAM	Vcam1	Itgb1	Cell-Cell Contact	17
360	VCAM	Vcam1	Itgb7	Cell-Cell Contact	10
